# Genomic instability in patients with sex determination defects and germ cell cancer

**DOI:** 10.1101/2022.06.08.495249

**Authors:** Maria Krivega, Jutta Zimmer, Anna Slezko, Petra Frank-Herrmann, Julia Rehnitz, Markus Hohenfellner, Markus Bettendorf, Marcin Luzarowski, Thomas Strowitzki

**Affiliations:** Research Group of Gonadal Differentiation and Embryonic Development, Department of Gynecology Endocrinology & Infertility Disorders, Women Hospital, University of Heidelberg, 69120 Heidelberg, Germany; Department of Gynecology, Endocrinology & Infertility Disorders, Women Hospital, University of Heidelberg, 69120 Heidelberg, Germany; Department of Urology, University Hospital Heidelberg, 69120 Heidelberg, Germany; Division of Pediatric Endocrinology, Children’s Hospital, University of Heidelberg, 69120 Heidelberg, Germany; Core Facility for Mass Spectrometry & Proteomics, ZMBH, University of Heidelberg, 69120 Heidelberg, Germany

## Abstract

The ability to transmit genetic information through generations depends on preservation of genome integrity. Genetic abnormalities affect cell differentiation, causing tissue specification defects and cancer. We addressed genomic instability in individuals with Differences of Sex Development (DSD), characterized by gonadal dysgenesis, infertility, high susceptibility for different types of cancer, especially Germ Cell Tumors (GCT), and in men with testicular GCTs. Whole proteome analysis of leukocytes, supported by specific gene expression assessment, and dysgenic gonads characterization, uncovered DNA damage phenotypes with altered innate immune response and autophagy. Further examination of DNA damage response revealed a reliance on deltaTP53, which was compromised by mutations in the transactivation domain in DSD-patients with GCT. Accordingly, drug-induced rescue of DNA damage was achieved by autophagy inhibition but not by stabilization of TP53 in DSD-patients’ blood *in vitro*. This study elucidates possibilities for prophylactic treatments of DSD patients as well as new diagnostic approaches of GCT.

**Teaser:** DNA damage phenotypes accompany aneuploidy of sex chromosomes and link to infertility and high propensity to germ cell tumor development.
