## Supplementary material for "Genomic instability in patients with sex determination defects and germ cell cancer": Suppl. files: Supplementary Dataset 1.xlsx

### Sheet: Read me
Swyer Log2 ratio	Median protein ratios of Swyer vs Control [log2]
CAIS log2 ratio	Median protein ratios of CAIS vs Control [log2]
DSD-GCT log2 ration	Median protein ratios of DSD-GCT vs Control [log2]
Type	Gene ontology cellular component Name, Gene ontology biological pathway Name
Size	Number of proteins per group of pathway
P value	P value
Benj. Hoch. FDR	Benj. Hoch FDR
Pathways Names	Names of the pathways
%	% of the the protein group from all the pathways

### Sheet: Suppl. table suppl. figure 1d
Swyer Log2 ratio	CAIS log2 ratio	Type	Size	P value	Benj. Hoch. FDR	Pathways Names			%
0,178759	-0,00383718	GOCC name	527	0.000505367	0.068275	extracellular region			11.2032
0,475076	0,0260971	GOBP name	72	9.3011e-05	7.44553	complement activation, classical pathway			1.53061
-0,169498	-0,0756235	GOMF name	882	9.5129e-05	2.53709	RNA binding			18.75
0,197244	0,0153602	GOBP name	446	0.00147009	5.88404	neutrophil degranulation			9.48129
0,217398	0,042565	GOCC name	400	0.00200208	1.35241	extracellular space			8.5034
0,342646	0,0229231	GOCC name	105	0.0739863	0,000333185	blood microparticle			2.23214
0,524486	0,186194	GOMF name	54	0.127388	0,00169871	immunoglobulin receptor binding			1.14796
0,0963385	-0,00743007	GOCC name	1315	0.232663	0,000785819	extracellular exosome			27.9549
0,454732	0,0975112	GOMF name	62	0.232773	0,00206935	antigen binding			1.31803
0,520693	0,152216	GOCC name	50	0.237648	0,000642124	immunoglobulin complex, circulating			1.06293
0,362461	-0,114739	GOBP name	53	0.306651	0,00818246	regulation of complement activation			1.1267
0,445407	0,120656	GOBP name	66	0.307439	0,00615263	phagocytosis, engulfment			1.40306
0,239989	0,058653	GOBP name	222	0.438996	0,00702832	innate immune response			4.71939
0,496719	0,132742	GOBP name	51	0.452356	0,00603518	phagocytosis, recognition			1.08418
0,495922	0,14479	GOBP name	51	0.568206	0,00649784	positive regulation of B cell activation			1.08418
0,508042	0,174609	GOBP name	50	0.059292	0,0059329	keratinization			1.06293
0,364203	0,0999717	GOBP name	88	1.13588	0,010103	defense response to bacterium			1.87075
0,469206	0,176234	GOBP name	53	0.19763	0,0158202	cornification			1.1267
0,385621	0,105793	GOBP name	72	2.56104	0,0186374	B cell receptor signaling pathway			1.53061
0,260389	-0,0627549	GOCC name	85	5.28523	0,0119006	azurophil granule lumen			1.80697
Totla number of proteins			4704

### Sheet: Suppl. table suppl. figure 1e
Swyer Log2 ratio	DSD-GCT log2 ratio	Type	Size	P value	Benj. Hoch. FDR	Pathway Names			%
0,217398	-0,018945	GOCC name	400	3.29159e-05	0.0444694	extracellular space			8.38399
0,0963385	-0,0542844	GOCC name	1315	0.000161116	0.108834	extracellular exosome			27.5624
0,178759	-0,0223357	GOCC name	527	0.000222751	0.100312	extracellular region			11.0459
-0,169498	-0,0822458	GOMF name	882	0.00124322	3.31566	RNA binding			18.4867
0,469206	-0,126167	GOBP name	53	0.00168007	0,00013449	cornification			1.11088
0,508042	-0,0756486	GOBP name	50	0.00300828	0,000120407	keratinization			1.048
0,197244	0,0179943	GOBP name	446	0.00451324	0,000120428	neutrophil degranulation			9.34815
0,524486	0,495421	GOMF name	54	0.0129013	0,000172039	immunoglobulin receptor binding			1.13184
0,475076	0,370037	GOBP name	72	0.0252794	0,000505904	complement activation, classical pathway			1.50912
0,520693	0,499477	GOCC name	50	0.0378092	0,000127701	immunoglobulin complex, circulating			1.048
0,277378	-0,451619	GOBP name	31	0.0039282	0,000628905	antimicrobial humoral immune response mediated by antimicrobial peptide			0.649759
0,496719	0,481018	GOBP name	51	0.0892324	0,00119051	phagocytosis, recognition			1.06896
0,495922	0,474432	GOBP name	51	0.106933	0,00122286	positive regulation of B cell activation			1.06896
0,732045	-0,226817	GOCC name	15	0.153903	0,000415846	cornified envelope			0.314399
0,342646	0,0260473	GOCC name	105	0.169747	0,000382215	blood microparticle			2.2008
0,445407	0,380531	GOBP name	66	0.195687	0,00195809	phagocytosis, engulfment			1.38336
0,454732	0,396095	GOMF name	62	0.211906	0,00188384	antigen binding			1.29952
0,385621	0,405321	GOBP name	72	0.240621	0,00214019	B cell receptor signaling pathway			1.50912
0,43827	-0,102508	GOCC name	42	0.043146	0,000832718	intermediate filament			0.880319
0,239989	0,179069	GOBP name	222	0.812302	0,00650248	innate immune response			4.65311
0,208268	-0,933618	GOMF name	8	2.07034	0,013804	oxygen binding			0.16768
0,176431	-0,154772	GOCC name	109	0.02128	0,00359366	collagen-containing extracellular matrix			2.28464
0,982472	-0,960035	GOMF name	3	3.01832	0,0160997	RNA polymerase II activity			0.0628799
0,260389	-0,0582775	GOCC name	85	0,000121074	0,0181745	azurophil granule lumen			1.7816
Total number of proteins			4771
