## Supplementary material for "Genomic instability in patients with sex determination defects and germ cell cancer": Suppl. files: Supplementary Dataset 2.xlsx

### Sheet: Read me
Header	Description
Gene Name	Gene Name of the entry
Swyer Log2 ratio	Median protein ratios of Swyer vs Control [log2]
DSD-GCT log2 ratio	Median protein ratios of DSD-GCT vs Control [log2]
CAIS log2 ratio	Median protein ratios of CAIS vs Control [log2]
Chromosome	Chromosome, on which the according gene is located
GOBP name	Gene ontology biological pathway Name
GOMF name	Gene ontology metabolic function Name
GOCC name	Gene ontology cellular component Name
KEGG pathway name	Kyoto Encyclopedia of Genes and Genomes Name
Protein Names	Protein Name of the entry
Other Gene Names	Other Gene Names of the entry
Uniprot	Uniprot Accession Number
ENSG	Ensembl Gene ID (http://www.ensembl.org/index.html)

### Sheet: Suppl. table for Figure 1m  
Gene name	Swyer Log2 ratio	GCT log2 ratio	CAIS log2 ratio	Chromosome	GOBP name	GOMF name	GOCC name	KEGG pathway name	Protein name	Other gene names	Uniprot	ENSG
ASCC2	0.183296	0.522171	-1.22074	22	DNA dealkylation involved in DNA repair;regulation of transcription, DNA-templated		activating signal cointegrator 1 complex;nuclear speck;nucleoplasm;nucleus		Activating signal cointegrator 1 complex subunit 2	ASC1P100, RQT3	Q9H1I8	ENSG00000100325
FTO	-1.04858	-0.835899	-0.67294	16	adipose tissue development;DNA dealkylation involved in DNA repair;DNA demethylation;mRNA destabilization;oxidative demethylation;oxidative single-stranded DNA demethylation;oxidative single-stranded RNA demethylation;regulation of brown fat cell differentiation;regulation of lipid storage;regulation of multicellular organism growth;regulation of respiratory system process;regulation of white fat…	DNA-N1-methyladenine dioxygenase activity;ferrous iron binding;oxidative DNA demethylase activity;oxidative RNA demethylase activity;RNA N6-methyladenosine dioxygenase activity;tRNA demethylase activity	cytoplasm;nuclear speck;nucleoplasm;nucleus		Alpha-ketoglutarate-dependent dioxygenase FTO	KIAA1752	Q9C0B1	ENSG00000140718
PEA15	0.340982	-0.30889	0.207916	1	activation of MAPK activity;apoptotic process;carbohydrate transport;DNA damage checkpoint;MAPK cascade;negative regulation of extrinsic apoptotic signaling pathway via death domain receptors;negative regulation of glucose import;positive regulation of extrinsic apoptotic signaling pathway via death domain receptors;response to morphine		cytosol;microtubule associated complex;nucleus		Astrocytic phosphoprotein PEA-15		Q15121	ENSG00000162734
ATRIP	-0.444683	-1.36716	-1.04499	3	DNA damage checkpoint;DNA replication;interstrand cross-link repair	K63-linked polyubiquitin modification-dependent protein binding	nucleoplasm;nucleus	Fanconi anemia pathway	ATR-interacting protein	AGS1	Q8WXE1	ENSG00000164053
BCCIP	-0.754946	-0.972058	-1.79928	10	cellular response to DNA damage stimulus;DNA repair;establishment of mitotic spindle orientation;microtubule anchoring;microtubule cytoskeleton organization;mitotic spindle assembly;mitotic spindle organization;neuroendocrine cell differentiation;regulation of cyclin-dependent protein serine/threonine kinase activity;ribosomal large subunit export from nucleus	kinase regulator activity;RNA binding;tubulin binding	centriole;centrosome;cytosol;mitotic spindle pole;nuclear cyclin-dependent protein kinase holoenzyme complex;nucleoplasm;nucleus		BRCA2 and CDKN1A-interacting protein	TOK1	Q9P287	ENSG00000107949
CNOT2	-0.426712	-1.46225	-0.559777	2	DNA damage response, signal transduction by p53 class mediator resulting in cell cycle arrest;gene silencing by RNA;negative regulation of intracellular estrogen receptor signaling pathway;negative regulation of transcription by RNA polymerase II;negative regulation of translation;nuclear-transcribed mRNA poly(A) tail shortening;positive regulation of cytoplasmic mRNA processing body assembly;reg…	RNA polymerase II transcription corepressor binding;transcription coregulator activity	CCR4-NOT complex;CCR4-NOT core complex;cytoplasm;cytosol;membrane;nucleus;P-body;plasma membrane	RNA degradation	CCR4-NOT transcription complex subunit 2	CDC36, NOT2	Q9NZN8	ENSG00000111596
CDC5L	-1.16676	-0.522743	-1.03407	6	cellular response to fibroblast growth factor stimulus;cellular response to interleukin-2;cellular response to nerve growth factor stimulus;cellular response to prolactin;cellular response to wortmannin;DNA repair;mitotic cell cycle;mRNA splicing, via spliceosome;positive regulation of transcription by RNA polymerase II;signal transduction involved in DNA damage checkpoint	DNA binding;DNA-binding transcription activator activity, RNA polymerase II-specific;DNA-binding transcription factor activity, RNA polymerase II-specific;leucine zipper domain binding;protein kinase binding;protein phosphatase 1 binding;RNA binding;RNA polymerase II regulatory region sequence-specific DNA binding;transcription corepressor binding;WD40-repeat domain binding	catalytic step 2 spliceosome;cytoplasm;membrane;nuclear speck;nucleoplasm;nucleus;perinuclear region of cytoplasm;protein-DNA complex;Prp19 complex;U2-type catalytic step 2 spliceosome	Spliceosome	Cell division cycle 5-like protein	KIAA0432, PCDC5RP	Q99459	ENSG00000096401
CDK2	-0.234881	-0.0853673	-1.63208	12	anaphase-promoting complex-dependent catabolic process;cell division;cellular response to nitric oxide;centriole replication;centrosome duplication;DNA damage response, signal transduction by p53 class mediator resulting in cell cycle arrest;DNA repair;DNA replication;G1/S transition of mitotic cell cycle;G2/M transition of mitotic cell cycle;histone phosphorylation;meiotic cell cycle;mitotic G1 …	ATP binding;cyclin binding;cyclin-dependent protein kinase activity;cyclin-dependent protein serine/threonine kinase activity;magnesium ion binding;protein domain specific binding;protein serine/threonine kinase activity	Cajal body;centrosome;chromosome, telomeric region;condensed chromosome;cyclin A1-CDK2 complex;cyclin A2-CDK2 complex;cyclin E1-CDK2 complex;cyclin E2-CDK2 complex;cyclin-dependent protein kinase holoenzyme complex;cytoplasm;cytosol;endosome;nucleoplasm;nucleus;transcription factor complex;X chromosome;Y chromosome	Cell cycle;Cellular senescence;Cushing syndrome;Epstein-Barr virus infection;FoxO signaling pathway;Gastric cancer;Hepatitis B;Hepatitis C;Human papillomavirus infection;Human T-cell leukemia virus 1 infection;Measles;Oocyte meiosis;p53 signaling pathway;Pathways in cancer;PI3K-Akt signaling pathway;Progesterone-mediated oocyte maturation;Prostate cancer;Small cell lung cancer;Viral carcinogenesis	Cyclin-dependent kinase 2	CDKN2	P24941	ENSG00000123374
CDKN1B	-1.79261	-1.79689	-2.34437	12	autophagic cell death;cell cycle arrest;cellular response to antibiotic;cellular response to lithium ion;cellular response to organic cyclic compound;DNA damage response, signal transduction by p53 class mediator resulting in cell cycle arrest;G1/S transition of mitotic cell cycle;heart development;inner ear development;mitotic cell cycle arrest;negative regulation of apoptotic process;negative r…	chaperone binding;cyclin binding;cyclin-dependent protein serine/threonine kinase activity;cyclin-dependent protein serine/threonine kinase inhibitor activity;Hsp70 protein binding;protein kinase binding;protein kinase inhibitor activity;protein phosphatase binding;protein-containing complex binding;transforming growth factor beta receptor, cytoplasmic mediator activity	Cul4A-RING E3 ubiquitin ligase complex;cytoplasm;cytosol;endosome;intracellular membrane-bounded organelle;nucleoplasm;nucleus	AGE-RAGE signaling pathway in diabetic complications;Cell cycle;Chronic myeloid leukemia;Cushing syndrome;Endocrine resistance;Epstein-Barr virus infection;ErbB signaling pathway;FoxO signaling pathway;Gastric cancer;HIF-1 signaling pathway;Human papillomavirus infection;Measles;MicroRNAs in cancer;Pathways in cancer;PI3K-Akt signaling pathway;Prostate cancer;Small cell lung cancer;Transcriptiona…	Cyclin-dependent kinase inhibitor 1B	KIP1	P46527	ENSG00000111276
DMAP1	-1.05723	-0.0438811	-1.11468	1	chromatin remodeling;DNA methylation;DNA repair;histone H2A acetylation;histone H4 acetylation;negative regulation of transcription by RNA polymerase II;negative regulation of transcription, DNA-templated;positive regulation of protein import into nucleus;regulation of growth;response to ethanol	DNA-binding transcription factor activity, RNA polymerase II-specific;RNA polymerase II repressing transcription factor binding;transcription corepressor activity	cytoplasm;cytosol;NuA4 histone acetyltransferase complex;nucleoplasm;nucleus;replication fork		DNA methyltransferase 1-associated protein 1	KIAA1425	Q9NPF5	ENSG00000178028
POLD1	-0.536001	-0.155697	-1.5325	19	base-excision repair, gap-filling;cellular response to UV;DNA damage response, detection of DNA damage;DNA repair;DNA replication;DNA replication proofreading;DNA synthesis involved in DNA repair;DNA-dependent DNA replication;fatty acid homeostasis;nucleotide-excision repair, DNA gap filling;nucleotide-excision repair, DNA incision;nucleotide-excision repair, DNA incision, 5'-to lesion;response t…	3'-5'-exodeoxyribonuclease activity;4 iron, 4 sulfur cluster binding;chromatin binding;damaged DNA binding;DNA binding;DNA-directed DNA polymerase activity;metal ion binding;nucleotide binding	aggresome;cytosol;delta DNA polymerase complex;membrane;nucleoplasm;nucleotide-excision repair complex;nucleus	Base excision repair;DNA replication;Homologous recombination;Mismatch repair;Nucleotide excision repair	DNA polymerase delta catalytic subunit	POLD	P28340	ENSG00000062822
POLD2	-0.600943	-0.95202	-1.49856	7	DNA damage response, detection of DNA damage;DNA replication;DNA strand elongation involved in DNA replication;nucleotide-excision repair, DNA gap filling;nucleotide-excision repair, DNA incision;nucleotide-excision repair, DNA incision, 5'-to lesion;telomere maintenance;telomere maintenance via semi-conservative replication;transcription-coupled nucleotide-excision repair;translesion synthesis	DNA binding;DNA-directed DNA polymerase activity	delta DNA polymerase complex;nucleoplasm;nucleus	Base excision repair;DNA replication;Homologous recombination;Mismatch repair;Nucleotide excision repair	DNA polymerase delta subunit 2		P49005	ENSG00000106628
POLD3	-2.0377	-0.49054	-1.10205	11	DNA damage response, detection of DNA damage;DNA synthesis involved in DNA repair;mismatch repair;nucleotide-excision repair, DNA gap filling;nucleotide-excision repair, DNA incision;nucleotide-excision repair, DNA incision, 5'-to lesion;telomere maintenance;telomere maintenance via semi-conservative replication;transcription-coupled nucleotide-excision repair;translesion synthesis	DNA-directed DNA polymerase activity	cytoplasm;delta DNA polymerase complex;nucleoplasm;nucleus	Base excision repair;DNA replication;Homologous recombination;Mismatch repair;Nucleotide excision repair	DNA polymerase delta subunit 3	KIAA0039	Q15054	ENSG00000077514
POLE2	0.139338	0.398168	-0.197707	14	DNA repair;DNA replication;DNA-dependent DNA replication;error-prone translesion synthesis;G1/S transition of mitotic cell cycle	DNA binding;DNA-directed DNA polymerase activity	epsilon DNA polymerase complex;intracellular membrane-bounded organelle;nuclear body;nucleoplasm	Base excision repair;DNA replication;Nucleotide excision repair	DNA polymerase epsilon subunit 2	DPE2	P56282	ENSG00000100479
XPC	-0.986479	-0.627791	-1.22652	13	DNA repair;global genome nucleotide-excision repair;intra-S DNA damage checkpoint;mismatch repair;nucleotide-excision repair;nucleotide-excision repair, DNA damage recognition;nucleotide-excision repair, preincision complex assembly;regulation of mitotic cell cycle phase transition;response to auditory stimulus;response to drug;response to UV-B;UV-damage excision repair	bubble DNA binding;damaged DNA binding;heteroduplex DNA loop binding;protein-containing complex binding;single-stranded DNA binding	cytoplasm;intracellular membrane-bounded organelle;mitochondrion;nucleolus;nucleoplasm;nucleotide-excision repair complex;nucleotide-excision repair factor 2 complex;nucleus;plasma membrane;XPC complex	Nucleotide excision repair	DNA repair protein complementing XP-C cells	XPCC	Q01831	ENSG00000154767
XRCC4	0.0415897	0.445917	0.156397	5	cellular response to lithium ion;DNA ligation involved in DNA repair;DNA recombination;double-strand break repair;double-strand break repair via nonhomologous end joining;establishment of integrated proviral latency;positive regulation of ligase activity;response to X-ray	identical protein binding;protein C-terminus binding	cytosol;DNA ligase IV complex;DNA-dependent protein kinase-DNA ligase 4 complex;nonhomologous end joining complex;nucleoplasm;nucleus	Non-homologous end-joining	DNA repair protein XRCC4		Q13426	ENSG00000152422
MPG	-0.435367	-0.64726	-1.89995	16	base-excision repair;depurination;DNA dealkylation involved in DNA repair	alkylbase DNA N-glycosylase activity;damaged DNA binding;DNA N-glycosylase activity;DNA-3-methyladenine glycosylase activity;DNA-3-methylguanine glycosylase activity;DNA-7-methyladenine glycosylase activity;DNA-7-methylguanine glycosylase activity	mitochondrial nucleoid;nucleoplasm	Base excision repair	DNA-3-methyladenine glycosylase	AAG, ANPG, MID1	P29372	ENSG00000103152
STUB1	-0.535425	-0.0668725	-2.2708	16	cellular response to heat;cellular response to hypoxia;cellular response to misfolded protein;chaperone-mediated autophagy;DNA repair;endoplasmic reticulum unfolded protein response;ERBB2 signaling pathway;negative regulation of protein binding;negative regulation of transforming growth factor beta receptor signaling pathway;positive regulation of chaperone-mediated protein complex assembly;posit…	chaperone binding;enzyme binding;G protein-coupled receptor binding;heat shock protein binding;Hsp70 protein binding;Hsp90 protein binding;kinase binding;misfolded protein binding;protein binding, bridging;protein homodimerization activity;SMAD binding;tau protein binding;TPR domain binding;ubiquitin protein ligase activity;ubiquitin protein ligase binding;ubiquitin-protein transferase activity;u…	chaperone complex;cytoplasm;cytosol;endoplasmic reticulum;nuclear inclusion body;nucleoplasm;nucleus;ubiquitin conjugating enzyme complex;ubiquitin ligase complex;Z disc	Protein processing in endoplasmic reticulum;Ubiquitin mediated proteolysis	E3 ubiquitin-protein ligase CHIP	CHIP	Q9UNE7	ENSG00000103266
RNF113A	-0.646182	0.0775216	0.193957	X	DNA repair;isopeptide cross-linking via N6-glycyl-L-lysine;mRNA processing;negative regulation of chemokine-mediated signaling pathway;protein ubiquitination;snoRNA splicing	metal ion binding;ubiquitin-protein transferase activity	nuclear speck;U2-type spliceosomal complex		E3 ubiquitin-protein ligase RNF113A	RNF113, ZNF183	O15541	ENSG00000125352
SSRP1	0.352917	0.901702	0.674741	11	DNA repair;DNA replication;regulation of signal transduction by p53 class mediator;transcription by RNA polymerase II;transcription elongation from RNA polymerase II promoter	chromatin binding;DNA binding;DNA-binding transcription factor activity, RNA polymerase II-specific;RNA binding	chromosome;nucleolus;nucleoplasm		FACT complex subunit SSRP1	FACT80	Q08945	ENSG00000149136
FANCG	-0.494368	1.02521	-0.522157	9	DNA repair;interstrand cross-link repair;mitochondrion organization;ovarian follicle development;response to radiation;spermatid development	damaged DNA binding	cytosol;Fanconi anaemia nuclear complex;mitochondrion;nucleolus;nucleoplasm;plasma membrane	Fanconi anemia pathway	Fanconi anemia group G protein	XRCC9	O15287	ENSG00000221829
FOXO3	-2.45295	-1.50215	-1.57886	6	aging;antral ovarian follicle growth;brain morphogenesis;cellular response to amyloid-beta;cellular response to corticosterone stimulus;cellular response to glucose stimulus;cellular response to hypoxia;cellular response to nerve growth factor stimulus;cellular response to oxidative stress;cytokine-mediated signaling pathway;DNA damage response, signal transduction by p53 class mediator;extrinsic…	beta-catenin binding;chromatin DNA binding;DNA binding;DNA-binding transcription activator activity, RNA polymerase II-specific;DNA-binding transcription factor activity;DNA-binding transcription factor activity, RNA polymerase II-specific;DNA-binding transcription repressor activity, RNA polymerase II-specific;mitochondrial sequence-specific DNA-binding transcription factor activity;protein kina…	cytoplasm;cytosol;mitochondrial matrix;mitochondrial outer membrane;nucleoplasm;nucleus;protein-containing complex	AMPK signaling pathway;Cellular senescence;Chemokine signaling pathway;EGFR tyrosine kinase inhibitor resistance;Endometrial cancer;FoxO signaling pathway;Longevity regulating pathway;Longevity regulating pathway - multiple species;Mitophagy - animal;Neurotrophin signaling pathway;Non-small cell lung cancer;PI3K-Akt signaling pathway;Prolactin signaling pathway	Forkhead box protein O3	FKHRL1, FOXO3A	O43524	ENSG00000118689
EP300	-0.544242	-0.917364	-0.140915	22	animal organ morphogenesis;apoptotic process;B cell differentiation;beta-catenin-TCF complex assembly;cellular response to UV;circadian rhythm;DNA damage response, signal transduction by p53 class mediator resulting in cell cycle arrest;fat cell differentiation;heart development;histone acetylation;histone H2B acetylation;histone H4 acetylation;internal peptidyl-lysine acetylation;internal protei…	acetyltransferase activity;activating transcription factor binding;androgen receptor binding;beta-catenin binding;chromatin binding;chromatin DNA binding;damaged DNA binding;DNA binding;DNA-binding transcription activator activity, RNA polymerase II-specific;histone acetyltransferase activity;histone butyryltransferase activity;histone crotonyltransferase activity;lysine N-acetyltransferase activ…	chromosome;cytosol;histone acetyltransferase complex;nucleoplasm;nucleus;protein-DNA complex;transcription factor complex	Adherens junction;cAMP signaling pathway;Cell cycle;FoxO signaling pathway;Glucagon signaling pathway;Hepatitis B;HIF-1 signaling pathway;Human papillomavirus infection;Human T-cell leukemia virus 1 infection;Huntington disease;Influenza A;Jak-STAT signaling pathway;Kaposi sarcoma-associated herpesvirus infection;Long-term potentiation;Melanogenesis;MicroRNAs in cancer;Notch signaling pathway;Pat…	Histone acetyltransferase p300	P300	Q09472	ENSG00000100393
CARM1	1.15485	2.1402	2.49827	19	aging;DNA damage response, signal transduction by p53 class mediator resulting in cell cycle arrest;endochondral bone morphogenesis;histone arginine methylation;histone H3-R17 methylation;histone H3-R2 methylation;histone methylation;intracellular estrogen receptor signaling pathway;negative regulation of dendrite development;negative regulation of protein binding;peptidyl-arginine methylation, t…	beta-catenin binding;histone methyltransferase activity;histone methyltransferase activity (H3-R17 specific);histone-arginine N-methyltransferase activity;lysine-acetylated histone binding;nuclear receptor transcription coactivator activity;protein homodimerization activity;protein methyltransferase activity;protein-arginine N-methyltransferase activity;protein-arginine omega-N asymmetric methylt…	cytoplasm;cytosol;nucleoplasm;nucleus;RNA polymerase II transcription factor complex	Endocrine resistance	Histone-arginine methyltransferase CARM1	PRMT4	Q86X55	ENSG00000142453
SETMAR	2.09682	2.52851	0.582591	13	cell proliferation;DNA catabolic process, endonucleolytic;DNA double-strand break processing;DNA integration;double-strand break repair via nonhomologous end joining;histone H3-K36 dimethylation;histone H3-K36 methylation;histone H3-K4 methylation;mitotic DNA integrity checkpoint;negative regulation of cell cycle arrest;negative regulation of chromosome organization;nucleic acid phosphodiester bo…	DNA binding;DNA topoisomerase binding;double-stranded DNA binding;endonuclease activity;histone methyltransferase activity (H3-K36 specific);histone methyltransferase activity (H3-K4 specific);protein homodimerization activity;single-stranded DNA binding;single-stranded DNA endodeoxyribonuclease activity;zinc ion binding	nucleolus;nucleus;site of double-strand break	Lysine degradation	Histone-lysine N-methyltransferase SETMAR		Q53H47	ENSG00000170364
ING4	1.1841	-0.233108	1.14825	12	apoptotic process;cell cycle arrest;DNA damage response, signal transduction by p53 class mediator resulting in transcription of p21 class mediator;DNA replication;histone H3 acetylation;histone H4-K12 acetylation;histone H4-K5 acetylation;histone H4-K8 acetylation;negative regulation of cell proliferation;negative regulation of growth;negative regulation of transcription, DNA-templated;positive …	metal ion binding;methylated histone binding;transcription coactivator activity	cytosol;histone acetyltransferase complex;intermediate filament cytoskeleton;nucleoplasm;nucleus		Inhibitor of growth protein 4	My036	Q9UNL4	ENSG00000111653
INTS3	0.339273	0.700226	0.227094	1	cellular response to DNA damage stimulus;DNA repair;mitotic cell cycle checkpoint;response to ionizing radiation;snRNA processing;snRNA transcription by RNA polymerase II		cytoplasm;integrator complex;nucleolus;nucleoplasm;nucleus;SOSS complex		Integrator complex subunit 3	C1orf193, C1orf60	Q68E01	ENSG00000143624
MEN1	0.412186	0.536722	0.772482	11	beta-catenin-TCF complex assembly;brain development;cellular protein metabolic process;cellular response to DNA damage stimulus;cellular response to glucose stimulus;cellular response to peptide hormone stimulus;decidualization;DNA repair;histone lysine methylation;MAPK cascade;mitotic cell cycle;negative regulation of cell cycle;negative regulation of cell cycle G1/S phase transition;negative re…	chromatin binding;double-stranded DNA binding;four-way junction DNA binding;protein binding, bridging;protein N-terminus binding;R-SMAD binding;transcription regulatory region DNA binding;Y-form DNA binding	chromatin;cleavage furrow;cytoplasm;cytosol;endoplasmic reticulum lumen;histone methyltransferase complex;nuclear chromatin;nuclear chromosome, telomeric region;nuclear matrix;nucleoplasm;nucleus;protein-containing complex	Cushing syndrome;Transcriptional misregulation in cancer	Menin	SCG2	O00255	ENSG00000133895
MBD4	0.866413	1.62352	-0.38945	3	depyrimidination;DNA repair;response to estradiol;response to radiation	DNA binding;DNA N-glycosylase activity;endodeoxyribonuclease activity;pyrimidine-specific mismatch base pair DNA N-glycosylase activity;satellite DNA binding	chromatin;nuclear speck;nucleoplasm;nucleus	Base excision repair	Methyl-CpG-binding domain protein 4	MED1	O95243	ENSG00000129071
MGMT	-0.777626	-0.6768	-1.37125	10	cellular response to ionizing radiation;cellular response to organic cyclic compound;cellular response to oxidative stress;DNA dealkylation involved in DNA repair;DNA ligation;DNA repair;mammary gland epithelial cell differentiation;negative regulation of apoptotic process;positive regulation of double-strand break repair;regulation of cysteine-type endopeptidase activity involved in apoptotic pr…	calcium ion binding;DNA binding;DNA-methyltransferase activity;methylated-DNA-[protein]-cysteine S-methyltransferase activity;methyltransferase activity	membrane;nucleoplasm;nucleus		Methylated-DNA--protein-cysteine methyltransferase		P16455	ENSG00000170430
MCRS1	-2.27306	-1.613	0.326792	12	cellular protein modification process;DNA recombination;DNA repair;histone H4-K16 acetylation;histone H4-K5 acetylation;histone H4-K8 acetylation;negative regulation of telomerase activity;negative regulation of telomere maintenance via telomere lengthening;positive regulation of protein localization to nucleolus;positive regulation of transcription by RNA polymerase II;protein deubiquitination	G-quadruplex RNA binding;poly(G) binding;poly(U) RNA binding;telomerase inhibitor activity	cytoplasm;dendrite;endoplasmic reticulum;histone acetyltransferase complex;Ino80 complex;MLL1 complex;NSL complex;nucleolus;nucleoplasm;nucleus;perikaryon;polysome		Microspherule protein 1	INO80Q, MSP58	Q96EZ8	ENSG00000187778
PSME4	-1.35751	-0.234995	-1.15405	2	cellular response to DNA damage stimulus;DNA repair;multicellular organism development;post-translational protein modification;proteasomal ubiquitin-independent protein catabolic process;protein deubiquitination;spermatogenesis, exchange of chromosomal proteins	lysine-acetylated histone binding;peptidase activator activity;proteasome binding	cytosol;nuclear speck;nucleoplasm;nucleus;proteasome core complex;spermatoproteasome complex	Proteasome	Proteasome activator complex subunit 4	KIAA0077	Q14997	ENSG00000068878
RFC5	-0.538532	0.539561	-0.392044	12	DNA damage response, detection of DNA damage;DNA repair;DNA replication;DNA-dependent DNA replication;error-free translesion synthesis;error-prone translesion synthesis;nucleotide-excision repair, DNA gap filling;nucleotide-excision repair, DNA incision;nucleotide-excision repair, DNA incision, 5'-to lesion;positive regulation of DNA-directed DNA polymerase activity;telomere maintenance via semi-…	ATP binding;DNA binding;enzyme binding	Ctf18 RFC-like complex;DNA replication factor C complex;nucleoplasm;nucleus	DNA replication;Mismatch repair;Nucleotide excision repair	Replication factor C subunit 5		P40937	ENSG00000111445
RUVBL1	0.0297959	0.588625	-0.248911	3	beta-catenin-TCF complex assembly;box C/D snoRNP assembly;cell cycle;cell division;CENP-A containing nucleosome assembly;chromatin remodeling;DNA recombination;DNA repair;histone acetylation;histone H2A acetylation;histone H4 acetylation;positive regulation of canonical Wnt signaling pathway;positive regulation of telomerase RNA localization to Cajal body;protein deubiquitination;regulation of gr…	ADP binding;ATP binding;ATPase activity;ATPase binding;ATP-dependent 5'-3' DNA helicase activity;ATP-dependent DNA helicase activity;cadherin binding;DNA helicase activity;TBP-class protein binding;TFIID-class transcription factor complex binding;transcription coactivator activity	cytosol;extracellular exosome;Ino80 complex;membrane;microtubule organizing center;MLL1 complex;NuA4 histone acetyltransferase complex;nuclear matrix;nucleoplasm;nucleus;R2TP complex;ribonucleoprotein complex;Swr1 complex	Wnt signaling pathway	RuvB-like 1	INO80H, NMP238, TIP49, TIP49A	Q9Y265	ENSG00000175792
SMC3	-0.431376	0.149144	-0.110273	10	cell division;DNA repair;interaction with symbiont;meiotic cell cycle;mitotic cell cycle;negative regulation of DNA endoreduplication;positive regulation by host of viral release from host cell;regulation of DNA replication;regulation of mitotic spindle assembly;sister chromatid cohesion;stem cell population maintenance	ATP binding;beta-tubulin binding;chromatin binding;dynein complex binding;mediator complex binding;microtubule motor activity;protein heterodimerization activity	basement membrane;chromatin;chromosome;chromosome, centromeric region;cohesin complex;cytosol;intracellular;lateral element;meiotic cohesin complex;mitotic spindle pole;nuclear matrix;nuclear meiotic cohesin complex;nucleoplasm;nucleus	Cell cycle;Oocyte meiosis	Structural maintenance of chromosomes protein 3	BAM, BMH, CSPG6, SMC3L1	Q9UQE7	ENSG00000108055
TTC5	0.133067	0.036285	-1.19442	14	DNA repair;positive regulation of transcription by RNA polymerase II;regulation of signal transduction by p53 class mediator	chromatin binding;DNA binding	cytoplasm;nucleoplasm		Tetratricopeptide repeat protein 5		Q8N0Z6	ENSG00000136319
TRIM28	-0.95159	-0.634617	-0.930385	19	chromatin organization;convergent extension involved in axis elongation;DNA methylation involved in embryo development;DNA repair;embryo implantation;embryonic placenta morphogenesis;epithelial to mesenchymal transition;innate immune response;negative regulation of DNA demethylation;negative regulation of single stranded viral RNA replication via double stranded DNA intermediate;negative regulati…	chromatin binding;chromo shadow domain binding;DNA binding;Krueppel-associated box domain binding;promoter-specific chromatin binding;protein kinase activity;RNA binding;sequence-specific DNA binding;SUMO transferase activity;transcription coactivator activity;transcription corepressor activity;ubiquitin protein ligase binding;ubiquitin-protein transferase activity;zinc ion binding	chromatin;nuclear euchromatin;nuclear heterochromatin;nucleoplasm;nucleus;RNA polymerase II transcription factor complex		Transcription intermediary factor 1-beta	KAP1, RNF96, TIF1B	Q13263	ENSG00000130726
TRRAP	-1.02927	-0.922512	-1.01096	7	beta-catenin-TCF complex assembly;DNA repair;histone acetylation;histone deubiquitination;histone H2A acetylation;histone H4 acetylation;protein deubiquitination;regulation of transcription, DNA-templated	thiol-dependent ubiquitinyl hydrolase activity;transcription coregulator activity	Golgi apparatus;NuA4 histone acetyltransferase complex;nucleoplasm;nucleus;PCAF complex;SAGA complex;STAGA complex;Swr1 complex;transcription factor TFTC complex	Human T-cell leukemia virus 1 infection	Transformation/transcription domain-associated protein	PAF400	Q9Y4A5	ENSG00000196367
USP10	-1.86443	-1.41459	-2.54012	16	autophagy;cellular response to DNA damage stimulus;cellular response to interleukin-1;DNA damage response, signal transduction by p53 class mediator;negative regulation of I-kappaB kinase/NF-kappaB signaling;protein deubiquitination;regulation of autophagy;translesion synthesis;ubiquitin-dependent protein catabolic process	cysteine-type endopeptidase activity;ion channel binding;p53 binding;RNA binding;thiol-dependent ubiquitin-specific protease activity;thiol-dependent ubiquitinyl hydrolase activity	cytoplasm;cytosol;early endosome;nucleoplasm;nucleus;protein-containing complex		Ubiquitin carboxyl-terminal hydrolase 10	KIAA0190	Q14694	ENSG00000103194
USP3	0.262878	0.152414	-0.221401	15	DNA repair;histone deubiquitination;mitotic cell cycle;negative regulation of transcription by RNA polymerase II;protein deubiquitination;regulation of protein stability;ubiquitin-dependent protein catabolic process	histone binding;promoter-specific chromatin binding;RNA polymerase II proximal promoter sequence-specific DNA binding;thiol-dependent ubiquitin-specific protease activity;thiol-dependent ubiquitinyl hydrolase activity;zinc ion binding	cytoplasm;cytoplasmic ribonucleoprotein granule;Flemming body;nuclear chromatin;nucleoplasm;nucleus		Ubiquitin carboxyl-terminal hydrolase 3		Q9Y6I4	ENSG00000140455
UBA52	0.11992	-2.41026	-0.442616	19	activation of MAPK activity;anaphase-promoting complex-dependent catabolic process;cellular protein metabolic process;cellular protein modification process;cytokine-mediated signaling pathway;DNA damage response, detection of DNA damage;endosomal transport;error-free translesion synthesis;error-prone translesion synthesis;global genome nucleotide-excision repair;I-kappaB kinase/NF-kappaB signalin…	protein tag;structural constituent of ribosome;ubiquitin protein ligase binding	cytoplasm;cytosol;cytosolic large ribosomal subunit;cytosolic small ribosomal subunit;endocytic vesicle membrane;endoplasmic reticulum;endoplasmic reticulum membrane;endosome membrane;extracellular exosome;extracellular space;host cell;lysosomal membrane;mitochondrial outer membrane;nucleoplasm;nucleus;plasma membrane;vesicle	Ribosome	Ubiquitin-60S ribosomal protein L40	UBCEP2	P62987	ENSG00000221983
UBE2V2	0.603299	0.843843	0.729439	8	cell proliferation;DNA double-strand break processing;double-strand break repair via nonhomologous end joining;error-free postreplication DNA repair;negative regulation of neuron apoptotic process;positive regulation of DNA repair;positive regulation of neuron projection development;positive regulation of proteasomal ubiquitin-dependent protein catabolic process;positive regulation of synapse ass…	ubiquitin conjugating enzyme activity	cytoplasm;extracellular exosome;nucleoplasm;nucleus;UBC13-MMS2 complex		Ubiquitin-conjugating enzyme E2 variant 2	MMS2, UEV2	Q15819	ENSG00000169139
WDR48	-0.397926	-0.686427	-1.93409	3	DNA damage response, detection of DNA damage;double-strand break repair via homologous recombination;embryonic organ development;homeostasis of number of cells;multicellular organism growth;positive regulation of epithelial cell proliferation;positive regulation of protein deubiquitination;protein deubiquitination;regulation of protein monoubiquitination;seminiferous tubule development;single fer…	thiol-dependent ubiquitinyl hydrolase activity;ubiquitin binding	intracellular membrane-bounded organelle;late endosome;lysosome;nucleoplasm;nucleus	Fanconi anemia pathway	WD repeat-containing protein 48	KIAA1449, UAF1	Q8TAF3	ENSG00000114742
CHD1L	-0.116273	0.930777	0.150011	5					Chromodomain-helicase-DNA-binding protein 1-like	ANKRD32, BRCTD1	Q86WJ1	ENSG00000133302
PPP2R5C	-0.322272	-0.652651	-0.617946	14	DNA damage response, signal transduction by p53 class mediator resulting in cell cycle arrest;intrinsic apoptotic signaling pathway in response to DNA damage by p53 class mediator;negative regulation of cell proliferation;proteasome-mediated ubiquitin-dependent protein catabolic process;protein dephosphorylation;regulation of phosphatidylinositol 3-kinase signaling;regulation of protein autophosp…	protein phosphatase activator activity;protein phosphatase regulator activity	chromosome, centromeric region;cytosol;Golgi apparatus;nucleoplasm;nucleus;protein phosphatase type 2A complex	Adrenergic signaling in cardiomyocytes;AMPK signaling pathway;Dopaminergic synapse;Human papillomavirus infection;mRNA surveillance pathway;Oocyte meiosis;PI3K-Akt signaling pathway;Sphingolipid signaling pathway	Serine/threonine-protein phosphatase 2A 56 kDa regulatory subunit gamma isoform	KIAA0044	Q13362	ENSG00000078304
