## Supplementary material for "Genomic instability in patients with sex determination defects and germ cell cancer": Suppl. files: Supplementary Dataset 4.xlsx

### Sheet: Read me
Header	Description
Gene Name	Gene Name of the entry
Swyer Log2 ratio	Median protein ratios of Swyer vs Control [log2]
DSD-GCT log2 ratio	Median protein ratios of DSD-GCT vs Control [log2]
CAIS log2 ratio	Median protein ratios of CAIS vs Control [log2]
Chromosome	Chromosome, on which the according gene is located
GOBP name	Gene ontology biological pathway Name
GOMF name	Gene ontology metabolic function Name
GOCC name	Gene ontology cellular component Name
KEGG pathway name	Kyoto Encyclopedia of Genes and Genomes Name
Protein Names	Protein Name of the entry
Other Gene Names	Other Gene Names of the entry
Uniprot	Uniprot Accession Number
ENSG	Ensembl Gene ID (http://www.ensembl.org/index.html)

### Sheet: Suppl. table for Figure 3g
Gene name	Swyer Log2 ratio	GCT log2 ratio	Chromosome	GOBP name	GOMF name	GOCC name	KEGG pathway name	Protein name	Uniprot	Other gene names	ENSG
DHX36	-128673446178436	0,976892173290253	3	3'-UTR-mediated mRNA destabilization;cellular response to arsenite ion;cellular response to heat;cellular response to UV;defense response to virus;G-quadruplex DNA unwinding;innate immune response;negative regulation of translation;ossification;positive regulation of cardioblast differentiation;positive regulation of cytoplasmic translation;positive regulation of dendritic spine morphogenesis;pos…	ATP binding;ATP-dependent 3'-5' RNA helicase activity;ATP-dependent DNA helicase activity;ATP-dependent RNA helicase activity;DNA-dependent ATPase activity;double-stranded RNA binding;G-quadruplex DNA binding;G-quadruplex RNA binding;histone deacetylase binding;magnesium ion binding;mRNA 3'-UTR AU-rich region binding;mRNA 3'-UTR binding;mRNA 5'-UTR binding;pre-miRNA binding;RNA binding;RNA polyme…	axon;chromosome, telomeric region;cytoplasm;cytoplasmic stress granule;cytosol;dendrite;extracellular exosome;mitochondrion;nuclear speck;nucleus;perikaryon	RNA degradation	ATP-dependent DNA/RNA helicase DHX36	Q9H2U1	DDX3, KIAA1488, MLEL1, RHAU	ENSG00000174953
BST2	-0,295067578554153	0,187302425503731	19	B cell activation;cell proliferation;cell-cell signaling;defense response to virus;humoral immune response;innate immune response;multicellular organism development;negative regulation of cell growth;negative regulation of cell migration;negative regulation of intracellular transport of viral material;negative regulation of plasmacytoid dendritic cell cytokine production;negative regulation of vi…	identical protein binding;metalloendopeptidase inhibitor activity;protein homodimerization activity;RNA binding	anchored component of membrane;apical plasma membrane;azurophil granule membrane;cell surface;cytosol;extracellular exosome;Golgi apparatus;integral component of plasma membrane;membrane;membrane raft;multivesicular body;plasma membrane	Herpes simplex virus 1 infection;Human immunodeficiency virus 1 infection	Bone marrow stromal antigen 2	Q10589		ENSG00000130303
C3	-0,18883128464222	0,0857387781143188	19	amyloid-beta clearance;cell surface receptor signaling pathway involved in cell-cell signaling;cellular protein metabolic process;complement activation;complement activation, alternative pathway;complement activation, classical pathway;fatty acid metabolic process;G protein-coupled receptor signaling pathway;immune response;inflammatory response;neutrophil degranulation;positive regulation of act…	C5L2 anaphylatoxin chemotactic receptor binding;endopeptidase inhibitor activity;serine-type endopeptidase activity;signaling receptor binding	azurophil granule lumen;blood microparticle;endoplasmic reticulum lumen;extracellular exosome;extracellular region;extracellular space;plasma membrane;protein-containing complex;secretory granule lumen	Chagas disease (American trypanosomiasis);Complement and coagulation cascades;Herpes simplex virus 1 infection;Kaposi sarcoma-associated herpesvirus infection;Legionellosis;Leishmaniasis;Neuroactive ligand-receptor interaction;Pertussis;Phagosome;Staphylococcus aureus infection;Systemic lupus erythematosus;Tuberculosis;Viral carcinogenesis	Complement C3	P01024	CPAMD1	ENSG00000125730
C4A	-0,883303582668304	0,0523921139538288	6	cellular protein metabolic process;complement activation;complement activation, classical pathway;inflammatory response;innate immune response;positive regulation of apoptotic cell clearance;post-translational protein modification;regulation of complement activation	complement component C1q binding;endopeptidase inhibitor activity;serine-type endopeptidase activity	axon;blood microparticle;cell junction;dendrite;endoplasmic reticulum lumen;extracellular exosome;extracellular region;extracellular space;neuronal cell body;plasma membrane;synapse	Complement and coagulation cascades;Pertussis;Staphylococcus aureus infection;Systemic lupus erythematosus	Complement C4-A	P0C0L4	CO4, CPAMD2	ENSG00000244731
C4B	-0,883303582668304	0,0523921139538288	6	complement activation;complement activation, classical pathway;detection of molecule of bacterial origin;inflammatory response;innate immune response;opsonization;positive regulation of apoptotic cell clearance;regulation of complement activation	carbohydrate binding;complement binding;endopeptidase inhibitor activity;serine-type endopeptidase activity	axon;blood microparticle;cell junction;dendrite;extracellular exosome;extracellular region;extracellular space;other organism cell;plasma membrane;synapse		Complement C4-B	P0C0L5	CO4, CPAMD3	ENSG00000224389
CYBB	-0,0945195034146309	0,0537496171891689	X	cellular response to cadmium ion;cellular response to ethanol;cellular response to L-glutamine;cellular response to oxidative stress;electron transport chain;hydrogen peroxide biosynthetic process;hypoxia-inducible factor-1alpha signaling pathway;inflammatory response;innate immune response;neutrophil degranulation;oxidation-reduction process;positive regulation of angiogenesis;positive regulatio…	flavin adenine dinucleotide binding;heme binding;metal ion binding;protein heterodimerization activity;superoxide-generating NADPH oxidase activity;voltage-gated ion channel activity	dendrite;endoplasmic reticulum membrane;Golgi apparatus;integral component of plasma membrane;NADPH oxidase complex;neuronal cell body;nuclear envelope;perinuclear region of cytoplasm;phagocytic vesicle membrane;plasma membrane;rough endoplasmic reticulum;specific granule membrane;tertiary granule membrane	AGE-RAGE signaling pathway in diabetic complications;Ferroptosis;HIF-1 signaling pathway;Leishmaniasis;Leukocyte transendothelial migration;Necroptosis;NOD-like receptor signaling pathway;Phagosome	Cytochrome b-245 heavy chain	P04839	NOX2	ENSG00000165168
CTSC	-0,33350658416748	0,143526554107666	11	aging;COPII vesicle coating;endoplasmic reticulum to Golgi vesicle-mediated transport;immune response;neutrophil degranulation;positive regulation of apoptotic signaling pathway;positive regulation of proteolysis involved in cellular protein catabolic process;proteolysis;proteolysis involved in cellular protein catabolic process;response to organic substance;T cell mediated cytotoxicity	chaperone binding;chloride ion binding;cysteine-type endopeptidase activity;cysteine-type peptidase activity;identical protein binding;peptidase activator activity involved in apoptotic process;phosphatase binding;protein self-association;serine-type endopeptidase activity	azurophil granule lumen;centrosome;collagen-containing extracellular matrix;COPII-coated ER to Golgi transport vesicle;endoplasmic reticulum lumen;endoplasmic reticulum-Golgi intermediate compartment membrane;extracellular exosome;extracellular region;extracellular space;Golgi membrane;intracellular membrane-bounded organelle;lysosome;membrane;nucleoplasm	Apoptosis;Lysosome	Dipeptidyl peptidase 1 OS=Homo sapiens OX=9606 GN=CTSC PE=1 SV=2	P53634	CPPI	ENSG00000109861
APOBEC3G	-0,716666102409363	0,190749078989029	22	base conversion or substitution editing;cytidine deamination;cytidine to uridine editing;defense response to virus;DNA cytosine deamination;DNA demethylation;innate immune response;negative regulation of single stranded viral RNA replication via double stranded DNA intermediate;negative regulation of transposition;negative regulation of viral genome replication;negative regulation of viral proces…	cytidine deaminase activity;dCTP deaminase activity;deoxycytidine deaminase activity;identical protein binding;protein homodimerization activity;RNA binding;zinc ion binding	apolipoprotein B mRNA editing enzyme complex;cytoplasm;cytosol;nucleus;P-body;ribonucleoprotein complex	Human immunodeficiency virus 1 infection	DNA dC->dU-editing enzyme APOBEC-3G	Q9HC16	MDS019	ENSG00000239713
PRKDC	-0,168663904070854	22772901058197	8	activation of innate immune response;B cell lineage commitment;brain development;cell proliferation;cellular protein modification process;cellular response to DNA damage stimulus;cellular response to insulin stimulus;double-strand break repair;double-strand break repair via alternative nonhomologous end joining;double-strand break repair via nonhomologous end joining;ectopic germ cell programmed …	ATP binding;DNA-dependent protein kinase activity;double-stranded DNA binding;enzyme binding;protein domain specific binding;protein kinase activity;protein serine/threonine kinase activity;RNA binding;transcription factor binding	cytosol;DNA-dependent protein kinase-DNA ligase 4 complex;membrane;nonhomologous end joining complex;nuclear chromosome, telomeric region;nucleolus;nucleoplasm;nucleus;protein-containing complex;protein-DNA complex;transcription factor complex	Cell cycle;Non-homologous end-joining	DNA-dependent protein kinase catalytic subunit	P78527	HYRC, HYRC1	ENSG00000253729
TRIM21	-0,179424554109573	0,0359447374939919	11	cell cycle;innate immune response;interferon-gamma-mediated signaling pathway;negative regulation of NF-kappaB transcription factor activity;negative regulation of protein deubiquitination;negative regulation of viral release from host cell;negative regulation of viral transcription;positive regulation of autophagy;positive regulation of cell cycle;positive regulation of DNA-binding transcription…	DNA binding;identical protein binding;RNA binding;ubiquitin-protein transferase activity;zinc ion binding	autophagosome;cytoplasm;cytoplasmic vesicle;cytosol;nucleoplasm;nucleus;P-body;ribonucleoprotein complex	Systemic lupus erythematosus	E3 ubiquitin-protein ligase TRIM21	P19474	RNF81, RO52, SSA1	ENSG00000132109
TRIM22	-0,27628892660141	0,0602333284914494	11	defense response to virus;immune response;interferon-gamma-mediated signaling pathway;positive regulation of autophagy;positive regulation of DNA-binding transcription factor activity;positive regulation of I-kappaB kinase/NF-kappaB signaling;positive regulation of NF-kappaB transcription factor activity;protein trimerization;protein ubiquitination;regulation of protein localization;regulation of…	DNA-binding transcription factor activity;protein binding, bridging;protein kinase binding;transcription corepressor activity;transferase activity;zinc ion binding	Cajal body;cytoplasm;cytosol;Golgi apparatus;nuclear body;nuclear speck;nucleoplasm;nucleus		E3 ubiquitin-protein ligase TRIM22	Q8IYM9	RNF94, STAF50	ENSG00000132274
CAPZA1	-0,114254802465439	0,0521844290196896	1	actin cytoskeleton organization;antigen processing and presentation of exogenous peptide antigen via MHC class II;barbed-end actin filament capping;blood coagulation;cell junction assembly;endoplasmic reticulum to Golgi vesicle-mediated transport;innate immune response;interleukin-12-mediated signaling pathway;protein-containing complex assembly	actin binding;actin filament binding;cadherin binding	actin cortical patch;actin cytoskeleton;cytoskeleton;cytosol;extracellular exosome;extracellular region;F-actin capping protein complex;WASH complex	Endocytosis	F-actin-capping protein subunit alpha-1	P52907		ENSG00000116489
FGA	-0,180490374565125	0,217079162597656	4	adaptive immune response;blood coagulation;blood coagulation, common pathway;blood coagulation, fibrin clot formation;cell-matrix adhesion;cellular protein metabolic process;cellular protein-containing complex assembly;extracellular matrix organization;fibrinolysis;induction of bacterial agglutination;innate immune response;negative regulation of blood coagulation, common pathway;negative regulat…	extracellular matrix structural constituent;metal ion binding;signaling receptor binding;structural molecule activity	blood microparticle;cell cortex;cell surface;collagen-containing extracellular matrix;endoplasmic reticulum lumen;external side of plasma membrane;extracellular exosome;extracellular region;extracellular space;extracellular vesicle;fibrinogen complex;plasma membrane;platelet alpha granule;platelet alpha granule lumen;synapse	Complement and coagulation cascades;Platelet activation	Fibrinogen alpha chain	P02671		ENSG00000171560
FGB	-0,221059024333954	0,173531800508499	4	adaptive immune response;blood coagulation;blood coagulation, fibrin clot formation;cell-matrix adhesion;cellular protein-containing complex assembly;cellular response to interleukin-1;cellular response to leptin stimulus;extracellular matrix organization;fibrinolysis;induction of bacterial agglutination;innate immune response;negative regulation of endothelial cell apoptotic process;negative reg…	chaperone binding;extracellular matrix structural constituent;signaling receptor binding;structural molecule activity	blood microparticle;cell cortex;cell surface;collagen-containing extracellular matrix;endoplasmic reticulum;external side of plasma membrane;extracellular exosome;extracellular region;extracellular space;extracellular vesicle;fibrinogen complex;plasma membrane;platelet alpha granule;platelet alpha granule lumen;synapse	Complement and coagulation cascades;Platelet activation	Fibrinogen beta chain	P02675		ENSG00000171564
IGHV3-11	-0,110108427703381	0,0671238526701927	14	B cell receptor signaling pathway;complement activation;complement activation, classical pathway;defense response to bacterium;Fc-epsilon receptor signaling pathway;Fc-gamma receptor signaling pathway involved in phagocytosis;immune response;innate immune response;leukocyte migration;phagocytosis, engulfment;phagocytosis, recognition;positive regulation of B cell activation;receptor-mediated endo…	antigen binding;immunoglobulin receptor binding;serine-type endopeptidase activity	external side of plasma membrane;extracellular region;immunoglobulin complex, circulating;plasma membrane		Immunoglobulin heavy variable 3-11	P01762		ENSG00000211941
IGHV3-21	-0,110108427703381	0,0671238526701927	14	B cell receptor signaling pathway;complement activation, classical pathway;defense response to bacterium;innate immune response;phagocytosis, engulfment;phagocytosis, recognition;positive regulation of B cell activation	antigen binding;immunoglobulin receptor binding	external side of plasma membrane;immunoglobulin complex, circulating		Immunoglobulin heavy variable 3-21	A0A0B4J1V1		ENSG00000211947
IGHV3-48	-0,110108427703381	0,0671238526701927	14	B cell receptor signaling pathway;complement activation;complement activation, classical pathway;defense response to bacterium;Fc-epsilon receptor signaling pathway;Fc-gamma receptor signaling pathway involved in phagocytosis;immune response;innate immune response;leukocyte migration;phagocytosis, engulfment;phagocytosis, recognition;positive regulation of B cell activation;receptor-mediated endo…	antigen binding;immunoglobulin receptor binding;serine-type endopeptidase activity	external side of plasma membrane;extracellular region;immunoglobulin complex, circulating;plasma membrane		Immunoglobulin heavy variable 3-48	P01763		ENSG00000211964
IGHV7-4-1	-0,110108427703381	0,0671238526701927	14	B cell receptor signaling pathway;complement activation, classical pathway;defense response to bacterium;innate immune response;phagocytosis, engulfment;phagocytosis, recognition;positive regulation of B cell activation	antigen binding;immunoglobulin receptor binding	external side of plasma membrane;immunoglobulin complex, circulating		Immunoglobulin heavy variable 7-4-1	A0A0J9YVY3		ENSG00000282122
MX1	-0,232946202158928	235725831985474	21	apoptotic process;defense response;defense response to virus;dynamin family protein polymerization involved in mitochondrial fission;innate immune response;membrane fusion;mitochondrial fission;negative regulation of viral genome replication;response to type I interferon;response to virus;signal transduction;type I interferon signaling pathway	GTP binding;GTPase activity;identical protein binding;microtubule binding	cytoplasm;cytosol;endoplasmic reticulum membrane;membrane;mitochondrial membrane;nuclear membrane;nucleus;perinuclear region of cytoplasm	Hepatitis C;Human papillomavirus infection;Influenza A;Measles	Interferon-induced GTP-binding protein Mx1	P20591		ENSG00000157601
IFI44	-0,756329894065857	182606303691864	1	immune response;response to bacterium;response to virus		cytoplasm		Interferon-induced protein 44	Q8TCB0	MTAP44	ENSG00000137965
IFI44L	-173303604125977	0,0846976041793823	1	defense response to virus;immune response	GTP binding	cytoplasm		Interferon-induced protein 44-like	Q53G44	C1orf29	ENSG00000137959
IFITM2	-152760338783264	0,667051255702972	11	defense response to virus;immune response;negative regulation of viral entry into host cell;negative regulation of viral genome replication;response to interferon-alpha;response to interferon-beta;response to interferon-gamma;response to virus;type I interferon signaling pathway		integral component of membrane;plasma membrane;protein-containing complex		Interferon-induced transmembrane protein 2	Q01629		ENSG00000185201
EIF2AK2	-0,279400676488876	0,0748426914215088	2	activation of MAPKK activity;cellular response to amino acid starvation;defense response to virus;endoplasmic reticulum unfolded protein response;evasion or tolerance by virus of host immune response;innate immune response;negative regulation of apoptotic process;negative regulation of cell proliferation;negative regulation of osteoblast proliferation;negative regulation of translation;negative r…	ATP binding;double-stranded RNA binding;eukaryotic translation initiation factor 2alpha kinase activity;identical protein binding;non-membrane spanning protein tyrosine kinase activity;protein kinase activity;protein phosphatase regulator activity;protein serine/threonine kinase activity;RNA binding	cytoplasm;cytosol;cytosolic ribosome;membrane;nucleus;perinuclear region of cytoplasm;ribosome	Epstein-Barr virus infection;Hepatitis C;Herpes simplex virus 1 infection;Human papillomavirus infection;Influenza A;Kaposi sarcoma-associated herpesvirus infection;Measles;Necroptosis;Protein processing in endoplasmic reticulum;Viral carcinogenesis	Interferon-induced, double-stranded RNA-activated protein kinase	P19525	PKR, PRKR	ENSG00000055332
RFX1	-0,220840379595757	0,273137897253036	19	immune response;regulation of transcription by RNA polymerase II	DNA-binding transcription factor activity;DNA-binding transcription factor activity, RNA polymerase II-specific;RNA polymerase II proximal promoter sequence-specific DNA binding	intracellular membrane-bounded organelle;nucleoplasm;nucleus		MHC class II regulatory factor RFX1	P22670		ENSG00000132005
NFKBIL1	-0,290876060724258	0,285945862531662	6	cellular response to lipopolysaccharide;cytoplasmic sequestering of transcription factor;I-kappaB kinase/NF-kappaB signaling;negative regulation of lipopolysaccharide-mediated signaling pathway;negative regulation of NF-kappaB transcription factor activity;negative regulation of toll-like receptor signaling pathway;negative regulation of tumor necrosis factor production		cytosol;nucleus		NF-kappa-B inhibitor-like protein 1	Q9UBC1	IKBL	ENSG00000204498
PIK3CD	-0,112027488648891	0,0589709468185902	1	adaptive immune response;axon guidance;B cell activation;B cell chemotaxis;B cell receptor signaling pathway;cell migration;cytokine production;cytokine-mediated signaling pathway;inflammatory response;innate immune response;mast cell chemotaxis;mast cell degranulation;mast cell differentiation;natural killer cell activation;natural killer cell chemotaxis;natural killer cell differentiation;negat…	1-phosphatidylinositol-3-kinase activity;1-phosphatidylinositol-4-phosphate 3-kinase activity;ATP binding;kinase activity;phosphatidylinositol 3-kinase activity;phosphatidylinositol-4,5-bisphosphate 3-kinase activity	cytoplasm;cytosol;mast cell granule;membrane;phosphatidylinositol 3-kinase complex;plasma membrane	Acute myeloid leukemia;AGE-RAGE signaling pathway in diabetic complications;Aldosterone-regulated sodium reabsorption;Amoebiasis;AMPK signaling pathway;Apoptosis;Autophagy - animal;Axon guidance;B cell receptor signaling pathway;Bacterial invasion of epithelial cells;Breast cancer;cAMP signaling pathway;Carbohydrate digestion and absorption;Cellular senescence;Central carbon metabolism in cancer;…	Phosphatidylinositol 4,5-bisphosphate 3-kinase catalytic subunit delta isoform	O00329		ENSG00000171608
PIK3CG	-0,137406319379807	0,0830972343683243	7	adaptive immune response;angiogenesis;cell migration;cellular response to cAMP;cytokine production;dendritic cell chemotaxis;endocytosis;G protein-coupled receptor signaling pathway;hepatocyte apoptotic process;inflammatory response;innate immune response;mast cell degranulation;natural killer cell chemotaxis;negative regulation of cardiac muscle contraction;negative regulation of fibroblast apop…	1-phosphatidylinositol-3-kinase activity;1-phosphatidylinositol-4-phosphate 3-kinase activity;ATP binding;ephrin receptor binding;identical protein binding;kinase activity;phosphatidylinositol 3-kinase activity;phosphatidylinositol-4,5-bisphosphate 3-kinase activity;protein kinase activity;protein serine/threonine kinase activity	cytoplasm;cytosol;mast cell granule;membrane;phosphatidylinositol 3-kinase complex;phosphatidylinositol 3-kinase complex, class IB;plasma membrane	Adrenergic signaling in cardiomyocytes;Apelin signaling pathway;cGMP-PKG signaling pathway;Chemokine signaling pathway;Cholinergic synapse;Inositol phosphate metabolism;Kaposi sarcoma-associated herpesvirus infection;Metabolic pathways;Oxytocin signaling pathway;Phospholipase D signaling pathway;PI3K-Akt signaling pathway;Platelet activation;Toxoplasmosis	Phosphatidylinositol 4,5-bisphosphate 3-kinase catalytic subunit gamma isoform	P48736		ENSG00000105851
CTSH	-0,0687551200389862	0,100597351789474	15	adaptive immune response;antigen processing and presentation;bradykinin catabolic process;cellular protein metabolic process;cellular response to thyroid hormone stimulus;dichotomous subdivision of terminal units involved in lung branching;ERK1 and ERK2 cascade;immune response-regulating signaling pathway;membrane protein proteolysis;metanephros development;negative regulation of apoptotic proces…	aminopeptidase activity;cysteine-type endopeptidase activator activity involved in apoptotic process;cysteine-type endopeptidase activity;cysteine-type peptidase activity;endopeptidase activity;HLA-A specific activating MHC class I receptor activity;peptidase activity;serine-type endopeptidase activity;thyroid hormone binding	alveolar lamellar body;cytoplasmic ribonucleoprotein granule;cytosol;extracellular exosome;extracellular region;extracellular space;ficolin-1-rich granule lumen;intracellular membrane-bounded organelle;lysosome;multivesicular body lumen;secretory granule lumen;tertiary granule lumen	Apoptosis;Lysosome	Pro-cathepsin H	P09668	CPSB	ENSG00000103811
IL16	-0,422899603843689	0,0084480931982398	15	cytokine-mediated signaling pathway;immune response;induction of positive chemotaxis;leukocyte chemotaxis;regulation of calcium ion transport;viral process	CD4 receptor binding;cytokine activity	cytosol;extracellular region;extracellular space;nuclear speck;plasma membrane	Cytokine-cytokine receptor interaction	Pro-interleukin-16	Q14005		ENSG00000172349
NLRC5	-0,120639376342297	0,0505897030234337	16	defense response to virus;innate immune response;intracellular signal transduction;negative regulation of NF-kappaB transcription factor activity;negative regulation of type I interferon production;negative regulation of type I interferon-mediated signaling pathway;positive regulation of interferon-gamma-mediated signaling pathway;positive regulation of MHC class I biosynthetic process;positive r…	ATP binding;RNA polymerase II proximal promoter sequence-specific DNA binding	centrosome;cytoplasm;cytosol;nucleus		Protein NLRC5	Q86WI3	NOD27, NOD4	ENSG00000140853
S100B	-0,206461548805237	0,125966027379036	21	astrocyte differentiation;axonogenesis;cell proliferation;cellular response to hypoxia;central nervous system development;innate immune response;learning or memory;long-term synaptic potentiation;memory;negative regulation of skeletal muscle cell differentiation;positive regulation of apoptotic process;positive regulation of cell proliferation;positive regulation of I-kappaB kinase/NF-kappaB sign…	calcium ion binding;calcium-dependent protein binding;identical protein binding;protein homodimerization activity;RAGE receptor binding;S100 protein binding;tau protein binding;zinc ion binding	cytoplasm;extracellular region;extracellular space;neuronal cell body;nucleus;perinuclear region of cytoplasm;ruffle		Protein S100-B	P04271		ENSG00000160307
HLA-H	-0,299073249101639	0,264834135770798		antigen processing and presentation of endogenous peptide antigen via MHC class Ib;antigen processing and presentation of exogenous peptide antigen via MHC class I, TAP-dependent;antigen processing and presentation of exogenous peptide antigen via MHC class I, TAP-independent;antigen processing and presentation of peptide antigen via MHC class I;immune response;interferon-gamma-mediated signaling…	beta-2-microglobulin binding;peptide antigen binding;signaling receptor binding	azurophil granule membrane;cell surface;early endosome membrane;ER to Golgi transport vesicle membrane;Golgi membrane;integral component of lumenal side of endoplasmic reticulum membrane;integral component of plasma membrane;MHC class I protein complex;phagocytic vesicle membrane;plasma membrane;recycling endosome membrane		Putative HLA class I histocompatibility antigen, alpha chain H	P01893	HLAH
RIPK1	-0,281464874744415	0,102598428726196	6	activation of cysteine-type endopeptidase activity involved in apoptotic process;activation of JUN kinase activity;amyloid fibril formation;apoptotic process;apoptotic signaling pathway;cellular protein catabolic process;cellular response to growth factor stimulus;cellular response to tumor necrosis factor;death-inducing signaling complex assembly;extrinsic apoptotic signaling pathway;I-kappaB ki…	ATP binding;death domain binding;death receptor binding;identical protein binding;JUN kinase kinase kinase activity;protein kinase activity;protein serine/threonine kinase activity;protein-containing complex binding;ubiquitin protein ligase binding	cytosol;death-inducing signaling complex;endosome membrane;membrane raft;mitochondrion;receptor complex;ripoptosome	Apoptosis;Cytosolic DNA-sensing pathway;Epstein-Barr virus infection;Hepatitis C;Human cytomegalovirus infection;Human immunodeficiency virus 1 infection;Necroptosis;NF-kappa B signaling pathway;NOD-like receptor signaling pathway;RIG-I-like receptor signaling pathway;TNF signaling pathway;Toll-like receptor signaling pathway	Receptor-interacting serine/threonine-protein kinase 1	Q13546	RIP1, RIP	ENSG00000137275
SEMA4D	-156965327262878	0,874460816383362	9	cell adhesion;immune response;leukocyte aggregation;negative chemotaxis;negative regulation of alkaline phosphatase activity;negative regulation of apoptotic process;negative regulation of axon extension involved in axon guidance;negative regulation of cell adhesion;negative regulation of osteoblast differentiation;negative regulation of peptidyl-tyrosine phosphorylation;negative regulation of tr…	chemorepellent activity;identical protein binding;neuropilin binding;semaphorin receptor binding;signaling receptor activity;signaling receptor binding;transmembrane signaling receptor activity	extracellular space;integral component of plasma membrane;plasma membrane	Axon guidance	Semaphorin-4D	Q92854	C9orf164, CD100, SEMAJ	ENSG00000187764
STING1	-0,307471036911011	0,91925436258316	5	activation of innate immune response;apoptotic process;cellular response to exogenous dsRNA;cellular response to interferon-beta;cellular response to organic cyclic compound;cytoplasmic pattern recognition receptor signaling pathway in response to virus;defense response to virus;innate immune response;interferon-beta production;neutrophil degranulation;positive regulation of defense response to v…	cyclic-di-GMP binding;cyclic-GMP-AMP binding;identical protein binding;protein homodimerization activity;protein kinase binding;transcription factor binding;ubiquitin protein ligase binding	cytoplasmic vesicle membrane;endoplasmic reticulum membrane;Golgi apparatus;integral component of membrane;mitochondrial outer membrane;perinuclear region of cytoplasm;peroxisome;plasma membrane;secretory granule membrane	Cytosolic DNA-sensing pathway;Herpes simplex virus 1 infection;Human cytomegalovirus infection;Human immunodeficiency virus 1 infection;NOD-like receptor signaling pathway;RIG-I-like receptor signaling pathway	Stimulator of interferon genes protein	Q86WV6	ERIS, MITA, STING, TMEM173	ENSG00000184584
CD6	-0,257478773593903	0,419330805540085	11	acute inflammatory response to antigenic stimulus;adaptive immune response;heterophilic cell-cell adhesion via plasma membrane cell adhesion molecules;immunological synapse formation;innate immune response;lipopolysaccharide-mediated signaling pathway;positive regulation of cytokine production involved in inflammatory response;positive regulation of T cell proliferation;response to lipopolysaccha…	identical protein binding;lipopolysaccharide binding;lipoteichoic acid binding;scavenger receptor activity	external side of plasma membrane;extracellular region;immunological synapse;integral component of plasma membrane;intrinsic component of plasma membrane	Cell adhesion molecules (CAMs)	T-cell differentiation antigen CD6	P30203		ENSG00000013725
TREX1	-0,598246395587921	0,140038341283798	3	activation of immune response;apoptotic cell clearance;atrial cardiac muscle tissue development;blood vessel development;CD86 biosynthetic process;cellular response to gamma radiation;cellular response to hydroxyurea;cellular response to interferon-beta;cellular response to reactive oxygen species;defense response to virus;detection of DNA damage stimulus involved in DNA damage checkpoint;detecti…	3'-5' exonuclease activity;3'-5'-exodeoxyribonuclease activity;adenyl deoxyribonucleotide binding;DNA binding, bending;double-stranded DNA binding;exodeoxyribonuclease III activity;magnesium ion binding;metal ion binding;MutLalpha complex binding;MutSalpha complex binding;protein homodimerization activity;single-stranded DNA binding;WW domain binding	cytosol;endoplasmic reticulum membrane;nuclear envelope;nuclear replication fork;oligosaccharyltransferase complex;protein-DNA complex	Cytosolic DNA-sensing pathway	Three-prime repair exonuclease 1	Q9NSU2		ENSG00000213689
TLR2	-0,23361948132515	0,0502414964139462	4	apoptotic process;cell activation;cellular response to bacterial lipopeptide;cellular response to diacyl bacterial lipopeptide;cellular response to interferon-gamma;cellular response to lipoteichoic acid;cellular response to triacyl bacterial lipopeptide;central nervous system myelin formation;cytokine secretion involved in immune response;defense response to Gram-positive bacterium;detection of …	amyloid-beta binding;identical protein binding;lipopolysaccharide binding;lipopolysaccharide receptor activity;peptidoglycan binding;protein heterodimerization activity;protein-containing complex binding;signaling pattern recognition receptor activity;signaling receptor activity;Toll-like receptor binding;triacyl lipopeptide binding	cell body;cell projection;cell surface;cytoplasm;Golgi apparatus;integral component of plasma membrane;intrinsic component of plasma membrane;membrane raft;phagocytic vesicle membrane;plasma membrane;secretory granule membrane;Toll-like receptor 1-Toll-like receptor 2 protein complex	Amoebiasis;Chagas disease (American trypanosomiasis);Epstein-Barr virus infection;Hepatitis B;Herpes simplex virus 1 infection;Human immunodeficiency virus 1 infection;Inflammatory bowel disease (IBD);Legionellosis;Leishmaniasis;Malaria;Measles;PD-L1 expression and PD-1 checkpoint pathway in cancer;Phagosome;PI3K-Akt signaling pathway;Proteoglycans in cancer;Rheumatoid arthritis;Toll-like recepto…	Toll-like receptor 2	O60603	TIL4	ENSG00000137462
TNFAIP8L2	-0,244390353560448	0,0159435663372278	1	innate immune response;negative regulation of inflammatory response;negative regulation of T cell activation;regulation of apoptotic process		cytoplasm		Tumor necrosis factor alpha-induced protein 8-like protein 2 OS=Homo sapiens OX=9606 GN=TNFAIP8L2 PE=1 SV=1	Q6P589		ENSG00000163154
OTULIN	-0,391475558280945	0,806464314460754	5	innate immune response;negative regulation of inflammatory response;negative regulation of NF-kappaB transcription factor activity;nucleotide-binding oligomerization domain containing 2 signaling pathway;protein linear deubiquitination;regulation of canonical Wnt signaling pathway;regulation of tumor necrosis factor-mediated signaling pathway;sprouting angiogenesis;Wnt signaling pathway	cysteine-type peptidase activity;thiol-dependent ubiquitin-specific protease activity	cytoplasm;cytosol;LUBAC complex		Ubiquitin thioesterase otulin	Q96BN8	FAM105B	ENSG00000154124
ZBP1	-0,416231721639633	0,273725420236588	20	innate immune response;positive regulation of type I interferon production;positive regulation of type I interferon-mediated signaling pathway;regulation of type I interferon production	DNA binding;double-stranded RNA adenosine deaminase activity;identical protein binding;left-handed Z-DNA binding;RNA binding	cytoplasm;cytosol;nucleus	Cytosolic DNA-sensing pathway;Necroptosis	Z-DNA-binding protein 1 OS=Homo sapiens OX=9606 GN=ZBP1 PE=1 SV=2	Q9H171	C20orf183, DLM1	ENSG00000124256

### Sheet: Suppl. table for Figure 3h
Gene name	Swyer Log2 ratio	CAIS log2 ratio	Chromosome	GOBP name	GOMF name	GOCC name	KEGG pathway name	Protein	Uniprot	Other gene name	ENSG
ANKRD17	-0,45786452293396	174565255641937	4	blood vessel maturation;defense response to bacterium;innate immune response;negative regulation of smooth muscle cell differentiation;positive regulation of cell cycle;positive regulation of G1/S transition of mitotic cell cycle;positive regulation of I-kappaB kinase/NF-kappaB signaling;positive regulation of MDA-5 signaling pathway;positive regulation of RIG-I signaling pathway;regulation of DN…	chromatin binding;RNA binding	chromatin;cytoplasm;membrane;nuclear membrane;nucleus		Ankyrin repeat domain-containing protein 17	O75179	GTAR, KIAA0697	ENSG00000132466
C4A	-0,883303582668304	0,143323421478271	6	cellular protein metabolic process;complement activation;complement activation, classical pathway;inflammatory response;innate immune response;positive regulation of apoptotic cell clearance;post-translational protein modification;regulation of complement activation	complement component C1q binding;endopeptidase inhibitor activity;serine-type endopeptidase activity	axon;blood microparticle;cell junction;dendrite;endoplasmic reticulum lumen;extracellular exosome;extracellular region;extracellular space;neuronal cell body;plasma membrane;synapse	Complement and coagulation cascades;Pertussis;Staphylococcus aureus infection;Systemic lupus erythematosus	Complement C4-A	P0C0L4	CO4, CPAMD2	ENSG00000244731
C4B_2	-0,883303582668304	0,143323421478271	6	complement activation;complement activation, classical pathway;detection of molecule of bacterial origin;inflammatory response;innate immune response;opsonization;positive regulation of apoptotic cell clearance;regulation of complement activation	carbohydrate binding;complement binding;endopeptidase inhibitor activity;serine-type endopeptidase activity	axon;blood microparticle;cell junction;dendrite;extracellular exosome;extracellular region;extracellular space;other organism cell;plasma membrane;synapse		Complement C4-B	P0C0L5	CO4, CPAMD3	ENSG00000224389
PRKDC	-0,168663904070854	0,304148137569427	8	activation of innate immune response;B cell lineage commitment;brain development;cell proliferation;cellular protein modification process;cellular response to DNA damage stimulus;cellular response to insulin stimulus;double-strand break repair;double-strand break repair via alternative nonhomologous end joining;double-strand break repair via nonhomologous end joining;ectopic germ cell programmed …	ATP binding;DNA-dependent protein kinase activity;double-stranded DNA binding;enzyme binding;protein domain specific binding;protein kinase activity;protein serine/threonine kinase activity;RNA binding;transcription factor binding	cytosol;DNA-dependent protein kinase-DNA ligase 4 complex;membrane;nonhomologous end joining complex;nuclear chromosome, telomeric region;nucleolus;nucleoplasm;nucleus;protein-containing complex;protein-DNA complex;transcription factor complex	Cell cycle;Non-homologous end-joining	DNA-dependent protein kinase catalytic subunit	P78527	HYRC, HYRC1	ENSG00000253729
IFITM2	-152760338783264	0,361761450767517	11	defense response to virus;immune response;negative regulation of viral entry into host cell;negative regulation of viral genome replication;response to interferon-alpha;response to interferon-beta;response to interferon-gamma;response to virus;type I interferon signaling pathway		integral component of membrane;plasma membrane;protein-containing complex		Interferon-induced transmembrane protein 2	Q01629		ENSG00000185201
DEFA3	-0,372804164886475	101311564445496	8	antibacterial humoral response;antimicrobial humoral immune response mediated by antimicrobial peptide;antimicrobial humoral response;cellular response to lipopolysaccharide;defense response to fungus;defense response to Gram-negative bacterium;defense response to Gram-positive bacterium;defense response to virus;innate immune response in mucosa;intracellular estrogen receptor signaling pathway;k…	protein homodimerization activity	azurophil granule lumen;extracellular exosome;extracellular region;extracellular space;Golgi lumen	NOD-like receptor signaling pathway;Staphylococcus aureus infection;Transcriptional misregulation in cancer	Neutrophil defensin 3	P59666	DEF3	ENSG00000239839
IKBKG	-0,416752576828003	0,0724290534853935	X	activation of MAPK activity;anoikis;antigen processing and presentation of exogenous peptide antigen via MHC class I, TAP-dependent;apoptotic process;cellular response to DNA damage stimulus;establishment of vesicle localization;Fc-epsilon receptor signaling pathway;I-kappaB kinase/NF-kappaB signaling;immune response;inflammatory response;innate immune response;interleukin-1-mediated signaling pa…	identical protein binding;K63-linked polyubiquitin modification-dependent protein binding;linear polyubiquitin binding;metal ion binding;peroxisome proliferator activated receptor binding;protein domain specific binding;protein heterodimerization activity;protein homodimerization activity;ubiquitin protein ligase binding	cytoplasm;cytosol;IkappaB kinase complex;intracellular;mitotic spindle;nucleoplasm;nucleus;spindle pole;ubiquitin ligase complex	Acute myeloid leukemia;Adipocytokine signaling pathway;Antifolate resistance;Apoptosis;B cell receptor signaling pathway;Chagas disease (American trypanosomiasis);Chemokine signaling pathway;Chronic myeloid leukemia;C-type lectin receptor signaling pathway;Cytosolic DNA-sensing pathway;Epithelial cell signaling in Helicobacter pylori infection;Epstein-Barr virus infection;Fluid shear stress and a…	NF-kappa-B essential modulator	Q9Y6K9	FIP3, NEMO	ENSG00000269335
SEMA4D	-156965327262878	0,607465445995331	9	cell adhesion;immune response;leukocyte aggregation;negative chemotaxis;negative regulation of alkaline phosphatase activity;negative regulation of apoptotic process;negative regulation of axon extension involved in axon guidance;negative regulation of cell adhesion;negative regulation of osteoblast differentiation;negative regulation of peptidyl-tyrosine phosphorylation;negative regulation of tr…	chemorepellent activity;identical protein binding;neuropilin binding;semaphorin receptor binding;signaling receptor activity;signaling receptor binding;transmembrane signaling receptor activity	extracellular space;integral component of plasma membrane;plasma membrane	Axon guidance	Semaphorin-4D	Q92854	C9orf164, CD100, SEMAJ	ENSG00000187764
TYROBP	0,0379514694213867	0,430467128753662	19	cellular defense response;innate immune response;integrin-mediated signaling pathway;intracellular signal transduction;macrophage activation involved in immune response;neutrophil degranulation;osteoclast differentiation;regulation of immune response;regulation of osteoclast development;signal transduction	identical protein binding;signaling receptor binding	cell surface;integral component of plasma membrane;plasma membrane;secretory granule membrane	Natural killer cell mediated cytotoxicity;Osteoclast differentiation	TYRO protein tyrosine kinase-binding protein	O43914	DAP12, KARAP	ENSG00000011600
OTULIN	-0,391475558280945	116166579723358	5	innate immune response;negative regulation of inflammatory response;negative regulation of NF-kappaB transcription factor activity;nucleotide-binding oligomerization domain containing 2 signaling pathway;protein linear deubiquitination;regulation of canonical Wnt signaling pathway;regulation of tumor necrosis factor-mediated signaling pathway;sprouting angiogenesis;Wnt signaling pathway	cysteine-type peptidase activity;thiol-dependent ubiquitin-specific protease activity	cytoplasm;cytosol;LUBAC complex		Ubiquitin thioesterase otulin	Q96BN8	FAM105B	ENSG00000154124
