## Supplementary material for "Genomic instability in patients with sex determination defects and germ cell cancer": Suppl. files: Supplementary Dataset 5.xlsx

### Sheet: Read me
Header	Description
Gene Name	Gene Name of the entry
Swyer Log2 ratio	Median protein ratios of Swyer vs Control [log2]
DSD-GCT log2 ratio	Median protein ratios of DSD-GCT vs Control [log2]
CAIS log2 ratio	Median protein ratios of CAIS vs Control [log2]
Chromosome	Chromosome, on which the according gene is located
GOBP name	Gene ontology biological pathway Name
GOMF name	Gene ontology metabolic function Name
GOCC name	Gene ontology cellular component Name
KEGG pathway name	Kyoto Encyclopedia of Genes and Genomes Name
Protein Names	Protein Name of the entry
Other Gene Names	Other Gene Names of the entry
Uniprot	Uniprot Accession Number
ENSG	Ensembl Gene ID (http://www.ensembl.org/index.html)

### Sheet: Suppl. table to Figure 4a
Gene name	Swyer Log2 ratio	DSD-GCT log2 ratio	CAIS log2 ratio	Chromosome	GOBP name	GOMF name	GOCC name	KEGG pathway name	Protein name	Other gene name	Uniprot	ENSG
ACP2	-0.22986	-0,556637	-1.81187	11	lysosome organization;skeletal system development	acid phosphatase activity	extracellular exosome;integral component of membrane;lysosomal lumen;lysosomal membrane;lysosome;membrane	Lysosome;Metabolic pathways;Riboflavin metabolism	Lysosomal acid phosphatase		P11117	ENSG00000134575
ATG2A	-0,561433	0,0719386	0,236748	11	autophagosome assembly;autophagy of mitochondrion		cytosol;extrinsic component of membrane;intracellular membrane-bounded organelle;lipid droplet;nucleus;phagophore assembly site;phagophore assembly site membrane	Autophagy - animal;Autophagy - other	Autophagy-related protein 2 homolog A	KIAA0404	Q2TAZ0	ENSG00000110046
ATG2B	-0,561433	0,0719386	0,236748	14	autophagosome assembly;autophagy of mitochondrion		extrinsic component of membrane;lipid droplet;nucleoplasm;phagophore assembly site;phagophore assembly site membrane	Autophagy - animal;Autophagy - other	Autophagy-related protein 2 homolog B	C14orf103	Q96BY7	ENSG00000066739
BECN1	-0,43321	-0,555983	-1.17895	17	aging;amyloid-beta metabolic process;apoptotic process;autophagosome assembly;autophagy;autophagy of mitochondrion;cell division;cellular defense response;cellular response to aluminum ion;cellular response to amino acid starvation;cellular response to copper ion;cellular response to epidermal growth factor stimulus;cellular response to glucose starvation;cellular response to hydrogen peroxide;ce…	GTPase binding;phosphatidylinositol 3-kinase binding;protein homodimerization activity;protein kinase binding;ubiquitin protein ligase binding	autophagosome;cytosol;dendrite;endoplasmic reticulum;endoplasmic reticulum membrane;endosome;endosome membrane;extrinsic component of membrane;mitochondrial membrane;nucleus;phagocytic vesicle;phagophore assembly site;phosphatidylinositol 3-kinase complex, class III;phosphatidylinositol 3-kinase complex, class III, type I;phosphatidylinositol 3-kinase complex, class III, type II;trans-Golgi netwo…	Apelin signaling pathway;Apoptosis - multiple species;Autophagy - animal;Autophagy - other;Kaposi sarcoma-associated herpesvirus infection;Mitophagy - animal	Beclin-1	GT197	Q14457	ENSG00000126581
BLOC1S2	0,241871	-0,145324	0,385931	14	anterograde axonal transport;anterograde synaptic vesicle transport;endosomal transport;extrinsic apoptotic signaling pathway via death domain receptors;lysosome localization;melanosome organization;microtubule nucleation;mitochondrial outer membrane permeabilization;neuron projection development;platelet dense granule organization;positive regulation of cell proliferation;positive regulation of …	gamma-tubulin binding;protein C-terminus binding	axon cytoplasm;BLOC-1 complex;BORC complex;centrosome;gamma-tubulin complex;lysosomal membrane;mitochondrion;nucleus		Biogenesis of lysosome-related organelles complex 1 subunit 2	BLOS2, CEAP	Q6QNY1	ENSG00000196072
CDKN1B	-1.79261	-1.79689	-2.34437	12	autophagic cell death;cell cycle arrest;cellular response to antibiotic;cellular response to lithium ion;cellular response to organic cyclic compound;DNA damage response, signal transduction by p53 class mediator resulting in cell cycle arrest;G1/S transition of mitotic cell cycle;heart development;inner ear development;mitotic cell cycle arrest;negative regulation of apoptotic process;negative r…	chaperone binding;cyclin binding;cyclin-dependent protein serine/threonine kinase activity;cyclin-dependent protein serine/threonine kinase inhibitor activity;Hsp70 protein binding;protein kinase binding;protein kinase inhibitor activity;protein phosphatase binding;protein-containing complex binding;transforming growth factor beta receptor, cytoplasmic mediator activity	Cul4A-RING E3 ubiquitin ligase complex;cytoplasm;cytosol;endosome;intracellular membrane-bounded organelle;nucleoplasm;nucleus	AGE-RAGE signaling pathway in diabetic complications;Cell cycle;Chronic myeloid leukemia;Cushing syndrome;Endocrine resistance;Epstein-Barr virus infection;ErbB signaling pathway;FoxO signaling pathway;Gastric cancer;HIF-1 signaling pathway;Human papillomavirus infection;Measles;MicroRNAs in cancer;Pathways in cancer;PI3K-Akt signaling pathway;Prostate cancer;Small cell lung cancer;Transcriptiona…	Cyclin-dependent kinase inhibitor 1B	KIP1	P46527	ENSG00000111276
CDKN2D	0,80944	-0,0527633	1.00213	19	autophagic cell death;cell cycle arrest;DNA synthesis involved in DNA repair;G1/S transition of mitotic cell cycle;negative regulation of cell cycle G1/S phase transition;negative regulation of cell growth;negative regulation of cell proliferation;negative regulation of cysteine-type endopeptidase activity involved in apoptotic process;negative regulation of intrinsic apoptotic signaling pathway …	cyclin-dependent protein serine/threonine kinase inhibitor activity;protein kinase binding	cyclin D2-CDK4 complex;cytoplasm;cytosol;nucleoplasm;nucleus	Cell cycle;FoxO signaling pathway	Cyclin-dependent kinase 4 inhibitor D		P55273	ENSG00000129355
CHMP5	-0,610714	-0,5002	-1.14528	9	cellular response to lipopolysaccharide;cellular response to muramyl dipeptide;endosome to lysosome transport;ESCRT III complex disassembly;lysosome organization;midbody abscission;mitotic metaphase plate congression;multivesicular body assembly;multivesicular body sorting pathway;nucleus organization;protein transport;regulation of centrosome duplication;regulation of mitotic spindle assembly;re…	cadherin binding	cytosol;endosome membrane;extracellular exosome;nucleus	Endocytosis;Necroptosis	Charged multivesicular body protein 5	C9orf83, SNF7DC2	Q9NZZ3	ENSG00000086065
FAM98A	-0,996096	-0,146463	-1.41884	2	lysosome localization;positive regulation of cell proliferation;positive regulation of gene expression;positive regulation of ruffle assembly;protein methylation	protein methyltransferase activity;RNA binding	tRNA-splicing ligase complex		Protein FAM98A		Q8NCA5	ENSG00000119812
FBXO7	-0,464693	-1.40044	-1.45706	22	autophagy of mitochondrion;negative regulation of cyclin-dependent protein serine/threonine kinase activity;negative regulation of G1/S transition of mitotic cell cycle;negative regulation of hydrogen peroxide-induced neuron death;negative regulation of lymphocyte differentiation;negative regulation of oxidative stress-induced neuron death;positive regulation of autophagy of mitochondrion;post-tr…	protein heterodimerization activity;protein kinase binding;ubiquitin binding;ubiquitin protein ligase binding;ubiquitin-protein transferase activity	classical Lewy body;cytoplasm;cytosol;glial cytoplasmic inclusion;Lewy body core;Lewy body corona;Lewy neurite;mitochondrion;nucleus;protein-containing complex;SCF ubiquitin ligase complex;ubiquitin ligase complex		F-box only protein 7	FBX7	Q9Y3I1	ENSG00000100225
FOXO1	-1.44314	-1.03619	0,248687	13	apoptotic process;autophagy;blood vessel development;cellular glucose homeostasis;cellular response to cold;cellular response to dexamethasone stimulus;cellular response to DNA damage stimulus;cellular response to hydrogen peroxide;cellular response to hyperoxia;cellular response to insulin stimulus;cellular response to nitric oxide;cellular response to oxidative stress;cellular response to starv…	beta-catenin binding;chromatin binding;DNA-binding transcription factor activity;DNA-binding transcription factor activity, RNA polymerase II-specific;DNA-binding transcription repressor activity, RNA polymerase II-specific;protein phosphatase 2A binding;sequence-specific DNA binding;transcription coactivator binding;transcription factor binding;ubiquitin protein ligase binding	cytoplasm;cytosol;mitochondrion;nucleoplasm;nucleus	AGE-RAGE signaling pathway in diabetic complications;AMPK signaling pathway;Cellular senescence;FoxO signaling pathway;Glucagon signaling pathway;Human papillomavirus infection;Insulin resistance;Insulin signaling pathway;Longevity regulating pathway;Longevity regulating pathway - multiple species;Pathways in cancer;Prostate cancer;Thyroid hormone signaling pathway;Transcriptional misregulation i…	Forkhead box protein O1	FKHR, FOXO1A	Q12778	ENSG00000150907
FUNDC2	-0,741097	-0,484252	-1.53172	X	autophagy of mitochondrion		integral component of mitochondrial outer membrane;mitochondrion;nucleus		FUN14 domain-containing protein 2	HCBP6	Q9BWH2	ENSG00000165775
GABARAPL2	-0,510818	-0,923453	-0,986897	16	autophagosome assembly;autophagosome maturation;autophagy;autophagy of mitochondrion;cellular response to nitrogen starvation;intra-Golgi vesicle-mediated transport;macroautophagy;negative regulation of proteasomal protein catabolic process;positive regulation of ATPase activity;protein transport	ATPase binding;beta-tubulin binding;GABA receptor binding;microtubule binding;SNARE binding;ubiquitin protein ligase binding	autophagosome;autophagosome membrane;cytoplasm;cytoplasmic vesicle;cytosol;Golgi apparatus;Golgi membrane;intracellular	Apelin signaling pathway;Autophagy - animal;Autophagy - other;FoxO signaling pathway;GABAergic synapse;Kaposi sarcoma-associated herpesvirus infection;Mitophagy - animal;NOD-like receptor signaling pathway	Gamma-aminobutyric acid receptor-associated protein-like 2	FLC3A, GEF2	P60520	ENSG00000034713
KXD1	-0,0654235	0,155201	0,123097	19	lysosome localization;vesicle-mediated transport		BLOC-1 complex;BORC complex;lysosomal membrane		KxDL motif-containing protein 1	C19orf50	Q9BQD3	ENSG00000105700
LRSAM1	-0,181382	0,417806	-0,33312	9	autophagy;negative regulation of endocytosis;positive regulation of autophagosome assembly;positive regulation of xenophagy;protein autoubiquitination;protein catabolic process;protein polyubiquitination;ubiquitin-dependent endocytosis;viral budding	metal ion binding;ubiquitin protein ligase activity;ubiquitin-protein transferase activity	cytoplasm;cytosol;membrane		E3 ubiquitin-protein ligase LRSAM1	TAL	Q6UWE0	ENSG00000148356
LYST	-0,0463221	0,38419	0,288843	1	defense response to bacterium;defense response to protozoan;defense response to virus;endosome to lysosome transport via multivesicular body sorting pathway;leukocyte chemotaxis;lysosome organization;mast cell secretory granule organization;melanosome organization;natural killer cell mediated cytotoxicity;pigmentation;protein transport		cytoplasm;microtubule cytoskeleton		Lysosomal-trafficking regulator	CHS, CHS1	Q99698	ENSG00000143669
MTERF3	-1.31598	0,148771	-1.47664	8	macroautophagy;mitochondrial ribosome assembly;mitochondrial transcription;mitochondrial translation;negative regulation of transcription, DNA-templated	double-stranded DNA binding;transcription regulatory region DNA binding	mitochondrial outer membrane;mitochondrion;nucleoplasm		Transcription termination factor 3, mitochondrial	MTERFD1	Q96E29	ENSG00000156469
MTMR14	-0,703704	-0,478891	-1.42042	3	macroautophagy;phosphatidylinositol biosynthetic process	phosphatidylinositol-3,5-bisphosphate 3-phosphatase activity;phosphatidylinositol-3-phosphatase activity;protein serine/threonine phosphatase activity;protein tyrosine phosphatase activity	cytosol;perinuclear region of cytoplasm;ruffle	Autophagy - animal;Inositol phosphate metabolism;Metabolic pathways;Phosphatidylinositol signaling system	Myotubularin-related protein 14	C3orf29	Q8NCE2	ENSG00000163719
MTMR3	-0,0856994	-0,000462515	0,363745	22	cellular response to glucose starvation;macroautophagy;phosphatidylinositol 5-phosphate metabolic process;phosphatidylinositol biosynthetic process;phosphatidylinositol dephosphorylation;protein dephosphorylation;regulation of autophagosome assembly;regulation of phosphatidylinositol dephosphorylation	metal ion binding;phosphatidylinositol-3,5-bisphosphate 3-phosphatase activity;phosphatidylinositol-3-phosphatase activity;protein phosphatase binding;protein serine/threonine phosphatase activity;protein tyrosine phosphatase activity	cytoplasm;cytosol;extrinsic component of membrane;membrane	Autophagy - animal;Inositol phosphate metabolism;Metabolic pathways;Phosphatidylinositol signaling system	Myotubularin-related protein 3	KIAA0371, ZFYVE10	Q13615	ENSG00000100330
NDEL1	-0,565984	-0,562134	-4.03024	17	activation of GTPase activity;cell migration;central nervous system neuron axonogenesis;centrosome localization;cerebral cortex radially oriented cell migration;chromosome segregation;establishment of chromosome localization;establishment of mitotic spindle orientation;inner cell mass cell proliferation;insulin receptor signaling pathway;lysosome localization;microtubule nucleation;mitotic centro…	alpha-tubulin binding;beta-tubulin binding;identical protein binding;microtubule binding;oligopeptidase activity;protein-containing complex binding	axon cytoplasm;axon hillock;cell leading edge;central region of growth cone;centrosome;condensed chromosome kinetochore;cytosol;kinesin complex;kinetochore;microtubule;neurofilament cytoskeleton;nuclear envelope;spindle;synaptic vesicle		Nuclear distribution protein nudE-like 1	EOPA, MITAP1, NUDEL	Q9GZM8	ENSG00000166579
NEDD4	-1.08461	-0,25925	-1.13817	15	adaptive immune response;blood vessel morphogenesis;cellular response to UV;development involved in symbiotic interaction;endocardial cushion development;glucocorticoid receptor signaling pathway;lysosomal transport;negative regulation of sodium ion transmembrane transporter activity;negative regulation of sodium ion transport;negative regulation of transcription from RNA polymerase II promoter i…	beta-2 adrenergic receptor binding;ionotropic glutamate receptor binding;phosphoserine residue binding;phosphothreonine residue binding;proline-rich region binding;protein domain specific binding;RNA polymerase binding;sodium channel inhibitor activity;ubiquitin binding;ubiquitin protein ligase activity	apicolateral plasma membrane;cell cortex;chromatin;cytoplasm;cytosol;dendritic spine;extracellular exosome;glutamatergic synapse;Golgi apparatus;perinuclear region of cytoplasm;plasma membrane;postsynaptic cytosol;ubiquitin ligase complex	Endocytosis;Epstein-Barr virus infection;Tight junction;Ubiquitin mediated proteolysis	E3 ubiquitin-protein ligase NEDD4	KIAA0093, NEDD4-1	P46934	ENSG00000069869
PGAM5	-0,0960324	-0,490117	-1.54114	12	macroautophagy;necroptotic process;negative regulation of cold-induced thermogenesis	GTPase activator activity;phosphatase activity;protein serine/threonine phosphatase activity;protein-containing complex binding	integral component of membrane;mitochondrial outer membrane;mitochondrion	Mitophagy - animal;Necroptosis;TNF signaling pathway	Serine/threonine-protein phosphatase PGAM5, mitochondrial		Q96HS1	ENSG00000247077
PLAA	0,268122	0,638472	-0,508983	9	cellular response to lipopolysaccharide;inflammatory response;macroautophagy;negative regulation of protein K63-linked ubiquitination;phospholipid metabolic process;positive regulation of dendrite extension;positive regulation of neuron migration;positive regulation of phospholipase A2 activity;positive regulation of synaptic vesicle recycling;prostaglandin metabolic process;proteasome-mediated u…	phospholipase A2 activator activity;ubiquitin binding	cell junction;cytoplasm;extracellular exosome;nucleus;synapse	Protein processing in endoplasmic reticulum	Phospholipase A-2-activating protein	PLAP	Q9Y263	ENSG00000137055
PLEKHM2	-0,490679	-0,482009	-1.45658	17	Golgi organization;lysosome localization;positive regulation of membrane tubulation;regulation of protein localization	kinesin binding	endosome membrane	Salmonella infection	Pleckstrin homology domain-containing family M member 2	EOPA, MITAP1, NUDEL	Q8IWE5	ENSG00000166579
PRKAG1	-1.01787	-0,929068	-1.0897	12	cell cycle arrest;fatty acid biosynthetic process;import into nucleus;macroautophagy;positive regulation of gene expression;positive regulation of protein kinase activity;protein phosphorylation;regulation of glycolytic process;regulation of protein serine/threonine kinase activity;signal transduction;spermatogenesis	ADP binding;AMP binding;ATP binding;cAMP-dependent protein kinase activity;cAMP-dependent protein kinase regulator activity;protein kinase activity;protein kinase binding	cytosol;membrane;nucleoplasm;nucleotide-activated protein kinase complex	Adipocytokine signaling pathway;AMPK signaling pathway;Apelin signaling pathway;Circadian rhythm;FoxO signaling pathway;Glucagon signaling pathway;Hypertrophic cardiomyopathy (HCM);Insulin resistance;Insulin signaling pathway;Longevity regulating pathway;Longevity regulating pathway - multiple species;Non-alcoholic fatty liver disease (NAFLD);Oxytocin signaling pathway;Thermogenesis;Tight junction	5'-AMP-activated protein kinase subunit gamma-1		P54619	ENSG00000181929
PSEN1	-0,254019	-0,498451	-1.45023	14	activation of MAPKK activity;amyloid precursor protein catabolic process;amyloid precursor protein metabolic process;amyloid-beta formation;astrocyte activation;astrocyte activation involved in immune response;autophagosome assembly;blood vessel development;brain morphogenesis;Cajal-Retzius cell differentiation;cell fate specification;cell-cell adhesion;cellular response to amyloid-beta;cellular …	aspartic endopeptidase activity, intramembrane cleaving;aspartic-type endopeptidase activity;beta-catenin binding;cadherin binding;calcium channel activity;endopeptidase activity;PDZ domain binding	aggresome;azurophil granule membrane;cell cortex;cell junction;cell surface;centrosome;ciliary rootlet;dendritic shaft;endoplasmic reticulum;endoplasmic reticulum membrane;gamma-secretase complex;Golgi apparatus;Golgi membrane;growth cone;integral component of membrane;integral component of plasma membrane;integral component of presynaptic membrane;kinetochore;membrane;membrane raft;mitochondrial…	Alzheimer disease;Human papillomavirus infection;Neurotrophin signaling pathway;Notch signaling pathway;Wnt signaling pathway	Presenilin-1	AD3, PS1, PSNL1	P49768	ENSG00000080815
PTPN22	-0,782477	0,188546	-0,101679	1	autophagy;cellular response to muramyl dipeptide;lipopolysaccharide-mediated signaling pathway;negative regulation of autophagy;negative regulation of gene expression;negative regulation of interleukin-6 secretion;negative regulation of interleukin-8 secretion;negative regulation of JUN kinase activity;negative regulation of nucleotide-binding oligomerization domain containing 2 signaling pathway…	kinase binding;phosphatase activity;protein tyrosine phosphatase activity;SH3 domain binding;ubiquitin protein ligase binding	cytoplasm;cytoplasmic side of plasma membrane;cytosol;nucleus;perinuclear region of cytoplasm		Tyrosine-protein phosphatase non-receptor type 22	PTPN8	Q9Y2R2	ENSG00000134242
RGS19	-0,294756	-0,19472	-0,536927	20	autophagy;G protein-coupled receptor signaling pathway;negative regulation of signal transduction;response to ethanol;small GTPase mediated signal transduction	G-protein alpha-subunit binding	brush border;clathrin-coated vesicle;Golgi apparatus;membrane;membrane raft		Regulator of G-protein signaling 19	GAIP, GNAI3IP	P49795	ENSG00000171700
SNAPIN	0,192713	-0,195621	0,292992	1	anterograde axonal transport;anterograde synaptic vesicle transport;autophagosome maturation;cellular protein-containing complex localization;endosome to lysosome transport;intracellular protein transport;late endosome to lysosome transport;lysosomal lumen acidification;lysosome localization;melanosome organization;negative regulation of neuron projection development;neuron projection development…	SNARE binding	axon cytoplasm;BLOC-1 complex;BORC complex;cell junction;Golgi membrane;lysosomal membrane;perinuclear region of cytoplasm;secretory granule;synapse;synaptic vesicle;synaptic vesicle membrane		SNARE-associated protein Snapin	BLOC1S7, SNAP25BP, SNAPAP	O95295	ENSG00000143553
SPTBN5	-0,062959	0,0402288	0,0709633	15	actin cytoskeleton organization;actin filament capping;axon guidance;endoplasmic reticulum to Golgi vesicle-mediated transport;Golgi organization;lysosomal transport;MAPK cascade;protein homooligomerization	actin binding;dynactin binding;dynein intermediate chain binding;kinesin binding;myosin tail binding;protein self-association;Ras guanyl-nucleotide exchange factor activity;spectrin binding	cytoplasm;cytosol;filamentous actin;membrane;microtubule organizing center;photoreceptor connecting cilium;photoreceptor disc membrane;spectrin		Spectrin beta chain, non-erythrocytic 5	BSPECV, HUBSPECV, HUSPECV	Q9NRC6	ENSG00000137877
STK11	-0,658137	-0,784733	-1.1614	19	activation of protein kinase activity;anoikis;autophagy;axonogenesis;canonical Wnt signaling pathway;cell cycle arrest;cellular response to DNA damage stimulus;cellular response to UV-B;dendrite extension;establishment of cell polarity;glucose homeostasis;Golgi localization;intrinsic apoptotic signaling pathway by p53 class mediator;negative regulation of canonical Wnt signaling pathway;negative …	ATP binding;LRR domain binding;magnesium ion binding;p53 binding;protein kinase activator activity;protein serine/threonine kinase activity	cytoplasm;cytosol;extracellular exosome;membrane;mitochondrion;nucleoplasm;nucleus	Adipocytokine signaling pathway;AMPK signaling pathway;Autophagy - animal;FoxO signaling pathway;Longevity regulating pathway;mTOR signaling pathway;PI3K-Akt signaling pathway;Tight junction	Serine/threonine-protein kinase STK11	LKB1, PJS	Q15831	ENSG00000118046
TBC1D17	0,511858	0,73549	0,887092	19	activation of GTPase activity;autophagy;intracellular protein transport;retrograde transport, endosome to Golgi	GTPase activator activity;Rab GTPase binding	autophagosome;cytosol;recycling endosome	Mitophagy - animal	TBC1 domain family member 17		Q9HA65	ENSG00000104946
TIGAR	-0,70979	-0,647029	-1.07811	12	apoptotic process;autophagy;cellular response to cobalt ion;cellular response to DNA damage stimulus;cellular response to hypoxia;fructose 1,6-bisphosphate metabolic process;fructose 2,6-bisphosphate metabolic process;intestinal epithelial cell development;negative regulation of glucose catabolic process to lactate via pyruvate;negative regulation of glycolytic process;negative regulation of mito…	bisphosphoglycerate 2-phosphatase activity;fructose-2,6-bisphosphate 2-phosphatase activity	cytoplasm;cytosol;intracellular;mitochondrial outer membrane;nucleus	Central carbon metabolism in cancer;Fructose and mannose metabolism;Metabolic pathways	Fructose-2,6-bisphosphatase TIGAR	C12orf5	Q9NQ88	ENSG00000078237
TMEM106B	-0,0910227	-0,00884585	-0,0675701	7	dendrite morphogenesis;lysosomal transport;lysosome localization;lysosome organization;positive regulation of dendrite development		endosome;integral component of membrane;late endosome membrane;lysosomal membrane;lysosome		Transmembrane protein 106B		Q9NUM4	ENSG00000106460
TMEM41B	-1.23709	-0,312009	-0,475219	11	autophagosome assembly;nervous system development		endoplasmic reticulum membrane;integral component of membrane		Transmembrane protein 41B	KIAA0033	Q5BJD5	ENSG00000166471
TRAPPC8	2.53809	-0,386987	-0,845052	18	autophagosome assembly;autophagy of peroxisome;endoplasmic reticulum to Golgi vesicle-mediated transport;Golgi organization;protein localization by the Cvt pathway;protein localization to phagophore assembly site	Rab guanyl-nucleotide exchange factor activity	cytoplasmic vesicle;cytosol;phagophore assembly site;TRAPP complex;TRAPPIII protein complex		Trafficking protein particle complex subunit 8	KIAA1012	Q9Y2L5	ENSG00000153339
UBXN2B	0,531301	0,543338	0,214652	8	autophagosome assembly;establishment of mitotic spindle orientation;Golgi organization;membrane fusion;negative regulation of protein localization to centrosome;nuclear envelope reassembly;positive regulation of mitotic centrosome separation;proteasome-mediated ubiquitin-dependent protein catabolic process	ubiquitin binding	cytosol;endoplasmic reticulum;Golgi apparatus;nucleus;spindle pole centrosome		UBX domain-containing protein 2B		Q14CS0	ENSG00000215114
UBXN6	-0,808463	-0,595183	-1.14628	19	endosome to lysosome transport via multivesicular body sorting pathway;ERAD pathway;macroautophagy		cytoplasm;cytosol;early endosome membrane;extracellular exosome;extrinsic component of membrane;late endosome membrane;lysosomal membrane;microtubule organizing center;nucleus;protein-containing complex	Protein processing in endoplasmic reticulum	UBX domain-containing protein 6	UBXD1, UBXDC2	Q9BZV1	ENSG00000167671
ULK3	-1.55468	0,356509	-0,836047	15	autophagosome assembly;autophagy;cellular senescence;negative regulation of smoothened signaling pathway;positive regulation of smoothened signaling pathway;protein autophosphorylation;regulation of autophagy	ATP binding;protein serine/threonine kinase activity	ciliary tip;cytoplasm;cytosol;membrane;phagophore assembly site		Serine/threonine-protein kinase ULK3		Q6PHR2	ENSG00000140474
USE1	-0,566562	-0,261464	-1.24768	19	lysosomal transport;protein catabolic process;protein transport;retrograde vesicle-mediated transport, Golgi to endoplasmic reticulum;secretion by cell		endoplasmic reticulum;endoplasmic reticulum membrane;integral component of membrane	SNARE interactions in vesicular transport	Vesicle transport protein USE1	USE1L	Q9NZ43	ENSG00000053501
USP10	-1.86443	-1.41459	-2.54012	16	autophagy;cellular response to DNA damage stimulus;cellular response to interleukin-1;DNA damage response, signal transduction by p53 class mediator;negative regulation of I-kappaB kinase/NF-kappaB signaling;protein deubiquitination;regulation of autophagy;translesion synthesis;ubiquitin-dependent protein catabolic process	cysteine-type endopeptidase activity;ion channel binding;p53 binding;RNA binding;thiol-dependent ubiquitin-specific protease activity;thiol-dependent ubiquitinyl hydrolase activity	cytoplasm;cytosol;early endosome;nucleoplasm;nucleus;protein-containing complex		Ubiquitin carboxyl-terminal hydrolase 10	KIAA0190	Q14694	ENSG00000103194
USP13	-0,743752	-0,614271	-1.16314	3	autophagy;cell proliferation;maintenance of unfolded protein involved in ERAD pathway;melanocyte differentiation;positive regulation of ERAD pathway;protein deubiquitination;protein K29-linked deubiquitination;protein K63-linked deubiquitination;protein K6-linked deubiquitination;protein stabilization;regulation of autophagy;regulation of transcription, DNA-templated;ubiquitin-dependent protein c…	BAT3 complex binding;chaperone binding;cysteine-type endopeptidase activity;proteasome binding;thiol-dependent ubiquitin-specific protease activity;thiol-dependent ubiquitinyl hydrolase activity;ubiquitin binding;ubiquitin protein ligase binding;ubiquitin-like protein ligase binding;ubiquitin-specific protease activity involved in positive regulation of ERAD pathway;zinc ion binding	cytosol;nucleoplasm		Ubiquitin carboxyl-terminal hydrolase 13	ISOT3	Q92995	ENSG00000058056
VPS13A	-0,364669	0,527564	-0,267397	9	autophagy;Golgi to endosome transport;locomotory behavior;nervous system development;protein localization;protein retention in Golgi apparatus;protein targeting to vacuole;social behavior		cytosol;dense core granule;extrinsic component of membrane;intracellular		Vacuolar protein sorting-associated protein 13A	CHAC, KIAA0986	Q96RL7	ENSG00000197969
VPS33B	-0,586265	-0,676592	-1.28796	15	collagen metabolic process;endosome organization;lysosome localization;melanosome localization;membrane fusion;peptidyl-lysine hydroxylation;platelet alpha granule organization;protein transport;vesicle docking involved in exocytosis;vesicle-mediated transport		clathrin-coated vesicle;cytoplasm;early endosome membrane;Golgi apparatus;HOPS complex;late endosome;late endosome membrane;lysosomal membrane;lysosome;perinuclear region of cytoplasm;platelet alpha granule;recycling endosome		Vacuolar protein sorting-associated protein 33B		Q9H267	ENSG00000184056
VPS35	-0,166319	0,264714	-0,0579168	16	intracellular protein transport;lysosome organization;mitochondrial fragmentation involved in apoptotic process;mitochondrion to lysosome transport;negative regulation of cell death;negative regulation of cellular protein localization;negative regulation of gene expression;negative regulation of inflammatory response;negative regulation of late endosome to lysosome transport;negative regulation o…	D1 dopamine receptor binding;protein transporter activity	cytosol;early endosome;endosome;endosome membrane;extracellular exosome;glutamatergic synapse;late endosome;lysosomal membrane;lysosome;mitochondrion-derived vesicle;neuron projection;neuronal cell body;perinuclear region of cytoplasm;plasma membrane;postsynaptic density;presynapse;retromer complex;retromer, cargo-selective complex;tubular endosome	Endocytosis	Vacuolar protein sorting-associated protein 35	MEM3	Q96QK1	ENSG00000069329
VPS37B	-0,172074	0,352978	0,0670361	12	endosomal transport;endosome transport via multivesicular body sorting pathway;macroautophagy;multivesicular body assembly;positive regulation of viral budding via host ESCRT complex;positive regulation of viral release from host cell;protein targeting to membrane;protein targeting to vacuole;ubiquitin-dependent protein catabolic process via the multivesicular body sorting pathway;viral budding v…	calcium-dependent protein binding	cytoplasm;endosome;endosome membrane;ESCRT I complex;extracellular exosome;intracellular membrane-bounded organelle;late endosome membrane;midbody;plasma membrane	Endocytosis	Vacuolar protein sorting-associated protein 37B		Q9H9H4	ENSG00000069329
VPS53	-0,620169	-0,46352	-0,968255	17	endocytic recycling;lysosomal transport;protein transport;retrograde transport, endosome to Golgi		cytosol;EARP complex;endosome membrane;GARP complex;Golgi apparatus;membrane;perinuclear region of cytoplasm;recycling endosome;trans-Golgi network membrane		Vacuolar protein sorting-associated protein 53 homolog	PP13624	Q5VIR6	ENSG00000141252
WDR41	-0,738026	0,924462	-0,474136	5	autophagy;regulation of autophagy		cytoplasm;guanyl-nucleotide exchange factor complex;lysosomal membrane		WD repeat-containing protein 41	MSTP048	Q9HAD4	ENSG00000164253
WDR45	-1.82786	-1.01429	-2.3799	X	autophagosome assembly;autophagy;autophagy of mitochondrion;cellular response to starvation;protein lipidation;protein localization to phagophore assembly site	phosphatidylinositol phosphate binding;phosphatidylinositol-3,5-bisphosphate binding;phosphatidylinositol-3-phosphate binding;protein kinase binding	cytosol;extrinsic component of membrane;phagophore assembly site;phagophore assembly site membrane		WD repeat domain phosphoinositide-interacting protein 4	WDRX1, WDRXI4, WIPI4	Q9Y484	ENSG00000196998
ZFYVE1	-0,657272	-1.2287	1.37437	14	cellular response to starvation;macroautophagy;negative regulation of phosphatase activity	1-phosphatidylinositol binding;phosphatidylinositol-3,4,5-trisphosphate binding;phosphatidylinositol-3,4-bisphosphate binding;zinc ion binding	autophagosome;endoplasmic reticulum;extrinsic component of omegasome membrane;Golgi stack;mitochondria-associated endoplasmic reticulum membrane;omegasome;perinuclear region of cytoplasm;phagophore assembly site	Autophagy - animal	Zinc finger FYVE domain-containing protein 1	DFCP1, KIAA1589, TAFF1, ZNFN2A1	Q9HBF4	ENSG00000165861
