## Supplementary material for "Genomic instability in patients with sex determination defects and germ cell cancer": Suppl. files: Supplementary Dataset 6.xlsx

### Sheet: Read me
Header	Description
Gene Name	Gene Name of the entry
Swyer Log2 ratio	Median protein ratios of Swyer vs Control [log2]
DSD-GCT log2 ratio	Median protein ratios of DSD-GCT vs Control [log2]
CAIS log2 ratio	Median protein ratios of CAIS vs Control [log2]
Chromosome	Chromosome, on which the according gene is located
GOBP name	Gene ontology biological pathway Name
GOMF name	Gene ontology metabolic function Name
GOCC name	Gene ontology cellular component Name
KEGG pathway name	Kyoto Encyclopedia of Genes and Genomes Name
Protein Names	Protein Name of the entry
Other Gene Names	Other Gene Names of the entry
Uniprot	Uniprot Accession Number
ENSG	Ensembl Gene ID (http://www.ensembl.org/index.html)

### Sheet: Suppl. table for Figure 5i
Gene name	Swyer Log2 ratio	GCT log2 ratio	CAIS log2 ratio	Chromosome	GOBP name	GOMF name	GOCC name	KEGG pathway name	Protein name	Uniprot	Other gene names	ENSG
SFN	-0,434746	-0,295834	-0,665243	1	DNA damage response, signal transduction by p53 class mediator resulting in cell cycle arrest;establishment of skin barrier;intrinsic apoptotic signaling pathway in response to DNA damage;keratinization;keratinocyte development;membrane organization;negative regulation of cysteine-type endopeptidase activity involved in apoptotic process;negative regulation of keratinocyte proliferation;negative …	cadherin binding;identical protein binding;phosphoprotein binding;protein domain specific binding;protein kinase binding;protein kinase C inhibitor activity	cytosol;extracellular exosome;extracellular space;mitochondrion;nucleus	Aldosterone-regulated sodium reabsorption;Cell cycle;p53 signaling pathway	14-3-3 protein sigma	P31947	HME1	ENSG00000175793
RPS27L	-0,627923	-0,558418	-0,746999	15	activation of cysteine-type endopeptidase activity involved in apoptotic process;DNA damage response, signal transduction by p53 class mediator resulting in transcription of p21 class mediator;intrinsic apoptotic signaling pathway in response to DNA damage by p53 class mediator;mitotic G1 DNA damage checkpoint;positive regulation of translation;ribosomal small subunit assembly;translation	cysteine-type endopeptidase activator activity involved in apoptotic process;metal ion binding;RNA binding;structural constituent of ribosome;translation activator activity	cytosolic small ribosomal subunit;nucleus	Ribosome	40S ribosomal protein S27-like	Q71UM5		ENSG00000185088
RPL26	-0,696645	-0,692277	-0,767056	17	cellular response to gamma radiation;cellular response to UV;cytoplasmic translation;DNA damage response, signal transduction by p53 class mediator resulting in cell cycle arrest;nuclear-transcribed mRNA catabolic process, nonsense-mediated decay;positive regulation of DNA damage response, signal transduction by p53 class mediator resulting in transcription of p21 class mediator;positive regulati…	mRNA 5'-UTR binding;RNA binding;structural constituent of ribosome	cytoplasm;cytosol;cytosolic large ribosomal subunit;cytosolic ribosome;extracellular exosome;membrane;nucleolus;nucleoplasm;ribonucleoprotein complex	Ribosome	60S ribosomal protein L26	P61254		ENSG00000161970
BAX	-1.02128	-0,0773879	-0,215168	19	activation of cysteine-type endopeptidase activity involved in apoptotic process;activation of cysteine-type endopeptidase activity involved in apoptotic process by cytochrome c;activation of cysteine-type endopeptidase activity involved in apoptotic signaling pathway;apoptotic mitochondrial changes;apoptotic process;apoptotic process involved in blood vessel morphogenesis;apoptotic process invol…	BH3 domain binding;channel activity;chaperone binding;Hsp70 protein binding;identical protein binding;lipid binding;protein heterodimerization activity;protein homodimerization activity	BAX complex;Bcl-2 family protein complex;cytoplasm;cytosol;endoplasmic reticulum;endoplasmic reticulum membrane;extracellular exosome;membrane;mitochondrial outer membrane;mitochondrial permeability transition pore complex;mitochondrion;nuclear envelope;nucleus;pore complex	AGE-RAGE signaling pathway in diabetic complications;Amyotrophic lateral sclerosis (ALS);Apoptosis;Apoptosis - multiple species;Basal cell carcinoma;Breast cancer;Chronic myeloid leukemia;Colorectal cancer;EGFR tyrosine kinase inhibitor resistance;Endocrine resistance;Endometrial cancer;Epstein-Barr virus infection;Gastric cancer;Glioma;Hepatitis B;Hepatitis C;Hepatocellular carcinoma;Herpes simp…	Apoptosis regulator BAX	Q07812	BCL2L4	ENSG00000087088
ARID3A	-0,369015	-0,18942	-0,576341	19	DNA damage response, signal transduction by p53 class mediator resulting in cell cycle arrest	chromatin binding;DNA-binding transcription activator activity, RNA polymerase II-specific;DNA-binding transcription factor activity, RNA polymerase II-specific;protein homodimerization activity;RNA polymerase II regulatory region sequence-specific DNA binding	cytosol;intracellular membrane-bounded organelle;membrane raft;nucleoplasm;nucleus		AT-rich interactive domain-containing protein 3A	Q99856	DRIL1, DRIL3, DRX, E2FBP1	ENSG00000116017
CNOT1	-0,216854	-0,0590271	-0,69329	16	DNA damage response, signal transduction by p53 class mediator resulting in cell cycle arrest;gene silencing by miRNA;multicellular organism development;negative regulation of intracellular estrogen receptor signaling pathway;negative regulation of retinoic acid receptor signaling pathway;negative regulation of transcription by RNA polymerase II;negative regulation of translation;nuclear-transcri…	armadillo repeat domain binding;estrogen receptor binding;protein domain specific binding;protein-containing complex scaffold activity;retinoic acid receptor binding;RNA binding	CCR4-NOT complex;cytosol;extracellular space;membrane;nucleus;P-body;peroxisomal membrane	RNA degradation	CCR4-NOT transcription complex subunit 1	A5YKK6	CDC39, KIAA1007, NOT1	ENSG00000125107
CNOT10	-0,436054	-0,505237	-0,941871	3	DNA damage response, signal transduction by p53 class mediator resulting in cell cycle arrest;gene silencing by RNA;mRNA catabolic process;negative regulation of translation;nuclear-transcribed mRNA poly(A) tail shortening		CCR4-NOT complex;cytosol;membrane;nucleus	RNA degradation	CCR4-NOT transcription complex subunit 10	Q9H9A5		ENSG00000182973
CNOT11	-0,757781	-0,471509	-1.00786	2	cell proliferation;DNA damage response, signal transduction by p53 class mediator resulting in cell cycle arrest;gene silencing by RNA;nuclear-transcribed mRNA poly(A) tail shortening;regulation of translation		CCR4-NOT complex;cytosol;nucleus		CCR4-NOT transcription complex subunit 11	Q9UKZ1	C2orf29	ENSG00000158435
CNOT2	-0,426712	-1.46225	-0,559777	12	DNA damage response, signal transduction by p53 class mediator resulting in cell cycle arrest;gene silencing by RNA;negative regulation of intracellular estrogen receptor signaling pathway;negative regulation of transcription by RNA polymerase II;negative regulation of translation;nuclear-transcribed mRNA poly(A) tail shortening;positive regulation of cytoplasmic mRNA processing body assembly;reg…	RNA polymerase II transcription corepressor binding;transcription coregulator activity	CCR4-NOT complex;CCR4-NOT core complex;cytoplasm;cytosol;membrane;nucleus;P-body;plasma membrane	RNA degradation	CCR4-NOT transcription complex subunit 2	Q9NZN8	CDC36, NOT2	ENSG00000111596
CNOT3	-0,165352	0,059396	-0,265622	19	DNA damage response, signal transduction by p53 class mediator resulting in cell cycle arrest;gene silencing by RNA;negative regulation of translation;nuclear-transcribed mRNA poly(A) tail shortening;positive regulation of cold-induced thermogenesis;regulation of stem cell population maintenance;regulation of transcription, DNA-templated;trophectodermal cell differentiation		CCR4-NOT complex;CCR4-NOT core complex;cytosol;nucleus;P-body	RNA degradation	CCR4-NOT transcription complex subunit 3	O75175	KIAA0691, LENG2, NOT3	ENSG00000088038
CNOT6	-0,60563	-0,187965	-0,633717	5	DNA damage response, signal transduction by p53 class mediator resulting in cell cycle arrest;exonucleolytic nuclear-transcribed mRNA catabolic process involved in deadenylation-dependent decay;gene silencing by miRNA;nuclear-transcribed mRNA catabolic process, no-go decay;nuclear-transcribed mRNA poly(A) tail shortening;positive regulation of cell proliferation;positive regulation of cytoplasmic…	exoribonuclease activity;metal ion binding;poly(A)-specific ribonuclease activity;RNA binding	CCR4-NOT complex;cytosol;membrane;nucleus	RNA degradation	CCR4-NOT transcription complex subunit 6	Q9ULM6	CCR4, CCR4a, KIAA1194	ENSG00000113300
CNOT6L	-0,60563	-0,187965	-0,633717	4	DNA damage response, signal transduction by p53 class mediator resulting in cell cycle arrest;gene silencing by RNA;mRNA destabilization;mRNA processing;nuclear-transcribed mRNA poly(A) tail shortening;positive regulation of cell proliferation;positive regulation of cytoplasmic mRNA processing body assembly	metal ion binding;poly(A)-specific ribonuclease activity	CCR4-NOT complex;cytoplasm;cytosol;nucleus	RNA degradation	CCR4-NOT transcription complex subunit 6-like	Q96LI5	CCR4B	ENSG00000138767
CNOT7	-0,561953	-0,37883	-0,677718	8	carbohydrate metabolic process;cytoplasmic mRNA processing body assembly;deadenylation-dependent decapping of nuclear-transcribed mRNA;defense response to virus;DNA damage response, signal transduction by p53 class mediator resulting in cell cycle arrest;exonucleolytic nuclear-transcribed mRNA catabolic process involved in deadenylation-dependent decay;gene silencing by miRNA;gene silencing by RN…	3'-5'-exoribonuclease activity;DNA-binding transcription factor activity;exoribonuclease activity;metal ion binding;poly(A)-specific ribonuclease activity;RNA binding;transcription corepressor activity;transcription factor binding	CCR4-NOT complex;CCR4-NOT core complex;cytoplasm;cytosol;host cell PML body;membrane;nuclear body;nuclear speck;nucleus;P-body	RNA degradation	CCR4-NOT transcription complex subunit 7	Q9UIV1	CAF1	ENSG00000198791
CNOT9	-0,27032	-0,0233643	-0,806434	2	cytokine-mediated signaling pathway;DNA damage response, signal transduction by p53 class mediator resulting in cell cycle arrest;gene silencing by RNA;negative regulation of intracellular estrogen receptor signaling pathway;negative regulation of translation;nuclear-transcribed mRNA poly(A) tail shortening;positive regulation of epidermal growth factor receptor signaling pathway;positive regulat…	epidermal growth factor receptor binding;kinase binding;protein domain specific binding;protein homodimerization activity	CCR4-NOT complex;CCR4-NOT core complex;cytosol;membrane;nucleus;P-body;protein-containing complex	RNA degradation	CCR4-NOT transcription complex subunit 9	Q92600	RCD1, RQCD1	ENSG00000144580
CDK2	-0,234881	-0,0853673	-1.63208	12	anaphase-promoting complex-dependent catabolic process;cell division;cellular response to nitric oxide;centriole replication;centrosome duplication;DNA damage response, signal transduction by p53 class mediator resulting in cell cycle arrest;DNA repair;DNA replication;G1/S transition of mitotic cell cycle;G2/M transition of mitotic cell cycle;histone phosphorylation;meiotic cell cycle;mitotic G1 …	ATP binding;cyclin binding;cyclin-dependent protein kinase activity;cyclin-dependent protein serine/threonine kinase activity;magnesium ion binding;protein domain specific binding;protein serine/threonine kinase activity	Cajal body;centrosome;chromosome, telomeric region;condensed chromosome;cyclin A1-CDK2 complex;cyclin A2-CDK2 complex;cyclin E1-CDK2 complex;cyclin E2-CDK2 complex;cyclin-dependent protein kinase holoenzyme complex;cytoplasm;cytosol;endosome;nucleoplasm;nucleus;transcription factor complex;X chromosome;Y chromosome	Cell cycle;Cellular senescence;Cushing syndrome;Epstein-Barr virus infection;FoxO signaling pathway;Gastric cancer;Hepatitis B;Hepatitis C;Human papillomavirus infection;Human T-cell leukemia virus 1 infection;Measles;Oocyte meiosis;p53 signaling pathway;Pathways in cancer;PI3K-Akt signaling pathway;Progesterone-mediated oocyte maturation;Prostate cancer;Small cell lung cancer;Viral carcinogenesis	Cyclin-dependent kinase 2	P24941	CDKN2	ENSG00000123374
CDKN1B	-1.79261	-1.79689	-2.34437	12	autophagic cell death;cell cycle arrest;cellular response to antibiotic;cellular response to lithium ion;cellular response to organic cyclic compound;DNA damage response, signal transduction by p53 class mediator resulting in cell cycle arrest;G1/S transition of mitotic cell cycle;heart development;inner ear development;mitotic cell cycle arrest;negative regulation of apoptotic process;negative r…	chaperone binding;cyclin binding;cyclin-dependent protein serine/threonine kinase activity;cyclin-dependent protein serine/threonine kinase inhibitor activity;Hsp70 protein binding;protein kinase binding;protein kinase inhibitor activity;protein phosphatase binding;protein-containing complex binding;transforming growth factor beta receptor, cytoplasmic mediator activity	Cul4A-RING E3 ubiquitin ligase complex;cytoplasm;cytosol;endosome;intracellular membrane-bounded organelle;nucleoplasm;nucleus	AGE-RAGE signaling pathway in diabetic complications;Cell cycle;Chronic myeloid leukemia;Cushing syndrome;Endocrine resistance;Epstein-Barr virus infection;ErbB signaling pathway;FoxO signaling pathway;Gastric cancer;HIF-1 signaling pathway;Human papillomavirus infection;Measles;MicroRNAs in cancer;Pathways in cancer;PI3K-Akt signaling pathway;Prostate cancer;Small cell lung cancer;Transcriptiona…	Cyclin-dependent kinase inhibitor 1B	P46527	KIP1	ENSG00000111276
EEF1E1	-0,157144	-0,665018	-0,94293	6	negative regulation of cell proliferation;positive regulation of apoptotic process;positive regulation of cellular senescence;positive regulation of DNA damage response, signal transduction by p53 class mediator;tRNA aminoacylation for protein translation		aminoacyl-tRNA synthetase multienzyme complex;cytoplasm;cytosol;nucleolus;nucleoplasm;nucleus		Eukaryotic translation elongation factor 1 epsilon-1	O43324	AIMP3, P18	ENSG00000124802
FOXO3	-2.45295	-1.50215	-1.57886	6	aging;antral ovarian follicle growth;brain morphogenesis;cellular response to amyloid-beta;cellular response to corticosterone stimulus;cellular response to glucose stimulus;cellular response to hypoxia;cellular response to nerve growth factor stimulus;cellular response to oxidative stress;cytokine-mediated signaling pathway;DNA damage response, signal transduction by p53 class mediator;extrinsic…	beta-catenin binding;chromatin DNA binding;DNA binding;DNA-binding transcription activator activity, RNA polymerase II-specific;DNA-binding transcription factor activity;DNA-binding transcription factor activity, RNA polymerase II-specific;DNA-binding transcription repressor activity, RNA polymerase II-specific;mitochondrial sequence-specific DNA-binding transcription factor activity;protein kina…	cytoplasm;cytosol;mitochondrial matrix;mitochondrial outer membrane;nucleoplasm;nucleus;protein-containing complex	AMPK signaling pathway;Cellular senescence;Chemokine signaling pathway;EGFR tyrosine kinase inhibitor resistance;Endometrial cancer;FoxO signaling pathway;Longevity regulating pathway;Longevity regulating pathway - multiple species;Mitophagy - animal;Neurotrophin signaling pathway;Non-small cell lung cancer;PI3K-Akt signaling pathway;Prolactin signaling pathway	Forkhead box protein O3	O43524	FKHRL1, FOXO3A	ENSG00000118689
EP300	-0,544242	-0,917364	-0,140915	22	animal organ morphogenesis;apoptotic process;B cell differentiation;beta-catenin-TCF complex assembly;cellular response to UV;circadian rhythm;DNA damage response, signal transduction by p53 class mediator resulting in cell cycle arrest;fat cell differentiation;heart development;histone acetylation;histone H2B acetylation;histone H4 acetylation;internal peptidyl-lysine acetylation;internal protei…	acetyltransferase activity;activating transcription factor binding;androgen receptor binding;beta-catenin binding;chromatin binding;chromatin DNA binding;damaged DNA binding;DNA binding;DNA-binding transcription activator activity, RNA polymerase II-specific;histone acetyltransferase activity;histone butyryltransferase activity;histone crotonyltransferase activity;lysine N-acetyltransferase activ…	chromosome;cytosol;histone acetyltransferase complex;nucleoplasm;nucleus;protein-DNA complex;transcription factor complex	Adherens junction;cAMP signaling pathway;Cell cycle;FoxO signaling pathway;Glucagon signaling pathway;Hepatitis B;HIF-1 signaling pathway;Human papillomavirus infection;Human T-cell leukemia virus 1 infection;Huntington disease;Influenza A;Jak-STAT signaling pathway;Kaposi sarcoma-associated herpesvirus infection;Long-term potentiation;Melanogenesis;MicroRNAs in cancer;Notch signaling pathway;Pat…	Histone acetyltransferase p300	Q09472	P300	ENSG00000100393
CARM1	1.15485	2.1402	2.49827	19	aging;DNA damage response, signal transduction by p53 class mediator resulting in cell cycle arrest;endochondral bone morphogenesis;histone arginine methylation;histone H3-R17 methylation;histone H3-R2 methylation;histone methylation;intracellular estrogen receptor signaling pathway;negative regulation of dendrite development;negative regulation of protein binding;peptidyl-arginine methylation, t…	beta-catenin binding;histone methyltransferase activity;histone methyltransferase activity (H3-R17 specific);histone-arginine N-methyltransferase activity;lysine-acetylated histone binding;nuclear receptor transcription coactivator activity;protein homodimerization activity;protein methyltransferase activity;protein-arginine N-methyltransferase activity;protein-arginine omega-N asymmetric methylt…	cytoplasm;cytosol;nucleoplasm;nucleus;RNA polymerase II transcription factor complex	Endocrine resistance	Histone-arginine methyltransferase CARM1	Q86X55	PRMT4	ENSG00000142453
ING4	1.1841	-0,233108	1.14825	12	apoptotic process;cell cycle arrest;DNA damage response, signal transduction by p53 class mediator resulting in transcription of p21 class mediator;DNA replication;histone H3 acetylation;histone H4-K12 acetylation;histone H4-K5 acetylation;histone H4-K8 acetylation;negative regulation of cell proliferation;negative regulation of growth;negative regulation of transcription, DNA-templated;positive …	metal ion binding;methylated histone binding;transcription coactivator activity	cytosol;histone acetyltransferase complex;intermediate filament cytoskeleton;nucleoplasm;nucleus		Inhibitor of growth protein 4	Q9UNL4	My036	ENSG00000111653
MIF	-0,047105	-0,536345	-0,298332	22	carboxylic acid metabolic process;cell aging;cell proliferation;cell surface receptor signaling pathway;DNA damage response, signal transduction by p53 class mediator;inflammatory response;innate immune response;interleukin-12-mediated signaling pathway;leukocyte migration;negative regulation of apoptotic process;negative regulation of cell aging;negative regulation of cell cycle arrest;negative …	chemoattractant activity;cytokine activity;cytokine receptor binding;dopachrome isomerase activity;identical protein binding;phenylpyruvate tautomerase activity;protease binding;signaling receptor binding	cell surface;cytosol;extracellular exosome;extracellular region;extracellular space;ficolin-1-rich granule lumen;myelin sheath;nucleoplasm;secretory granule lumen;vesicle	Metabolic pathways;Phenylalanine metabolism;Tyrosine metabolism	Macrophage migration inhibitory factor	P14174	GLIF, MMIF	ENSG00000240972
NBN	-0,387158	-0,132595	-0,81761	8	blastocyst growth;cell cycle arrest;cell proliferation;DNA damage checkpoint;DNA damage response, signal transduction by p53 class mediator;DNA double-strand break processing;DNA duplex unwinding;DNA replication;double-strand break repair;double-strand break repair via homologous recombination;double-strand break repair via nonhomologous end joining;intrinsic apoptotic signaling pathway;isotype s…	damaged DNA binding;protein N-terminus binding;transcription factor binding	cytosol;Mre11 complex;nuclear chromosome, telomeric region;nuclear inclusion body;nucleolus;nucleoplasm;nucleus;PML body;replication fork;site of double-strand break	Cellular senescence;Homologous recombination	Nibrin	O60934	NBS, NBS1, P95	ENSG00000104320
SP100	-0,29868	-0,201184	-0,495942	2	DNA damage response, signal transduction by p53 class mediator resulting in transcription of p21 class mediator;interferon-gamma-mediated signaling pathway;maintenance of protein location;negative regulation of cellular component movement;negative regulation of DNA binding;negative regulation of DNA-binding transcription factor activity;negative regulation of endothelial cell migration;negative r…	chromo shadow domain binding;DNA binding;DNA-binding transcription factor activity, RNA polymerase II-specific;identical protein binding;kinase binding;protein dimerization activity;protein domain specific binding;protein homodimerization activity;transcription factor binding	cytoplasm;nuclear body;nuclear chromosome, telomeric region;nuclear periphery;nucleolus;nucleoplasm;nucleus;PML body	Herpes simplex virus 1 infection;Viral carcinogenesis	Nuclear autoantigen Sp-100	P23497		ENSG00000067066
PCBP4	-0,371071	-0,454498	-0,864405	3	DNA damage response, signal transduction by p53 class mediator resulting in cell cycle arrest;regulation of mRNA stability	DNA binding;mRNA 3'-UTR binding;RNA binding	cytosol		Poly(rC)-binding protein 4	P57723		ENSG00000090097
DDX5	-0,492506	-0,365287	-0,773272	17	alternative mRNA splicing, via spliceosome;androgen receptor signaling pathway;BMP signaling pathway;epithelial to mesenchymal transition;intracellular estrogen receptor signaling pathway;intrinsic apoptotic signaling pathway by p53 class mediator;mRNA splicing, via spliceosome;mRNA transcription;myoblast differentiation;negative regulation of transcription by RNA polymerase II;nuclear-transcribe…	androgen receptor binding;ATP binding;ATP-dependent RNA helicase activity;calcium-dependent protein binding;calmodulin binding;enzyme binding;MH2 domain binding;mRNA 3'-UTR binding;pre-mRNA binding;primary miRNA binding;promoter-specific chromatin binding;ribonucleoprotein complex binding;RNA binding;RNA helicase activity;R-SMAD binding;SMAD binding	catalytic step 2 spliceosome;extracellular exosome;membrane;nucleolus;nucleoplasm;nucleus;ribonucleoprotein complex	Proteoglycans in cancer;Spliceosome;Transcriptional misregulation in cancer	Probable ATP-dependent RNA helicase DDX5	P17844	G17P1, HELR, HLR1	ENSG00000108654
PCNA	-0,282003	-0,136515	-0,414078	20	cell proliferation;cellular response to hydrogen peroxide;cellular response to UV;DNA damage response, detection of DNA damage;DNA damage response, signal transduction by p53 class mediator resulting in cell cycle arrest;epithelial cell differentiation;error-free translesion synthesis;error-prone translesion synthesis;estrous cycle;heart development;leading strand elongation;liver regeneration;mi…	chromatin binding;damaged DNA binding;dinucleotide insertion or deletion binding;DNA polymerase binding;DNA polymerase processivity factor activity;enzyme binding;estrogen receptor binding;histone acetyltransferase binding;identical protein binding;MutLalpha complex binding;purine-specific mismatch base pair DNA N-glycosylase activity;receptor tyrosine kinase binding	centrosome;chromatin;DNA replication factor C complex;extracellular exosome;nuclear body;nuclear chromosome, telomeric region;nuclear replication fork;nucleoplasm;nucleus;PCNA complex;PCNA-p21 complex;replication fork;replisome	Base excision repair;Cell cycle;DNA replication;Hepatitis B;Mismatch repair;Nucleotide excision repair;Tight junction	Proliferating cell nuclear antigen	P12004		ENSG00000132646
PRMT1	-0,433563	-0,264997	-0,308312	19	cell surface receptor signaling pathway;DNA damage response, signal transduction by p53 class mediator resulting in cell cycle arrest;histone arginine methylation;histone H4-R3 methylation;histone methylation;in utero embryonic development;negative regulation of megakaryocyte differentiation;neuron projection development;peptidyl-arginine methylation;peptidyl-arginine methylation, to asymmetrical…	enzyme binding;histone methyltransferase activity;histone methyltransferase activity (H4-R3 specific);histone-arginine N-methyltransferase activity;identical protein binding;methyl-CpG binding;methyltransferase activity;mitogen-activated protein kinase p38 binding;N-methyltransferase activity;protein methyltransferase activity;protein-arginine N-methyltransferase activity;protein-arginine omega-N…	cytoplasm;cytosol;methylosome;nucleoplasm;nucleus	FoxO signaling pathway;Glucagon signaling pathway	Protein arginine N-methyltransferase 1	Q99873	HMT2, HRMT1L2, IR1B4	ENSG00000126457
NDRG1	-0,341262	-0,283994	-0,731395	8	cellular response to hypoxia;DNA damage response, signal transduction by p53 class mediator;mast cell activation;negative regulation of cell proliferation;peripheral nervous system myelin maintenance;postsynapse organization;regulation of apoptotic process;response to metal ion;signal transduction	cadherin binding;gamma-tubulin binding;microtubule binding;Rab GTPase binding	cell-cell adherens junction;centrosome;cytoplasm;cytosol;extracellular exosome;glutamatergic synapse;microtubule;microtubule cytoskeleton;myelin sheath;nucleus;perinuclear region of cytoplasm;plasma membrane;recycling endosome membrane		Protein NDRG1	Q92597	CAP43, DRG1, RTP	ENSG00000104419
PML	-0,2617	-0,124956	-0,271012	15	activation of cysteine-type endopeptidase activity involved in apoptotic process;apoptotic process;branching involved in mammary gland duct morphogenesis;cell cycle arrest;cell fate commitment;cellular response to interleukin-4;cellular response to leukemia inhibitory factor;cellular senescence;circadian regulation of gene expression;common-partner SMAD protein phosphorylation;defense response to…	cobalt ion binding;DNA binding;protein heterodimerization activity;protein homodimerization activity;SMAD binding;SUMO binding;SUMO transferase activity;transcription coactivator activity;ubiquitin protein ligase binding;zinc ion binding	cytoplasm;cytosol;early endosome membrane;extrinsic component of endoplasmic reticulum membrane;heterochromatin;nuclear chromosome, telomeric region;nuclear matrix;nuclear membrane;nucleolus;nucleoplasm;nucleus;PML body	Acute myeloid leukemia;Endocytosis;Herpes simplex virus 1 infection;Influenza A;Pathways in cancer;Transcriptional misregulation in cancer;Ubiquitin mediated proteolysis	Protein PML	P29590	MYL, PP8675, RNF71, TRIM19	ENSG00000140464
PYHIN1	-1.28972	-1.43064	-1.18305	1	activation of innate immune response;cell cycle;cellular response to interferon-alpha;cellular response to interferon-beta;positive regulation of DNA binding;positive regulation of DNA damage response, signal transduction by p53 class mediator resulting in transcription of p21 class mediator;positive regulation of protein localization to nucleus;positive regulation of transcription, DNA-templated…	ubiquitin protein ligase binding	nuclear speck;protein-containing complex		Pyrin and HIN domain-containing protein 1	Q6K0P9	IFIX	ENSG00000163564
RGCC	-0,134415	-0,713063	-0,563484	13	cellular response to hypoxia;complement activation;DNA damage response, signal transduction by p53 class mediator resulting in cell cycle arrest;fibroblast activation;mitotic cell cycle arrest;negative regulation of angiogenesis;negative regulation of blood vessel endothelial cell migration;negative regulation of cell proliferation;negative regulation of cell-cell adhesion mediated by cadherin;ne…	protein kinase activator activity;protein kinase binding;R-SMAD binding	centrosome;cytoplasm;cytosol;nucleolus;nucleus		Regulator of cell cycle RGCC	Q9H4X1	C13orf15, RGC32	ENSG00000102760
RPS6KA6	-0,514829	-0,529038	-0,792076	X	central nervous system development;DNA damage response, signal transduction by p53 class mediator resulting in transcription of p21 class mediator;negative regulation of embryonic development;negative regulation of ERK1 and ERK2 cascade;negative regulation of mesoderm development;signal transduction	ATP binding;kinase activity;magnesium ion binding;protein kinase activity;ribosomal protein S6 kinase activity	cytosol;fibrillar center;mitochondrion;nucleolus;nucleoplasm;nucleus	Insulin resistance;Long-term potentiation;MAPK signaling pathway;mTOR signaling pathway;Neurotrophin signaling pathway;Oocyte meiosis;Progesterone-mediated oocyte maturation;Thermogenesis;Yersinia infection	Ribosomal protein S6 kinase alpha-6	Q9UK32	RSK4	ENSG00000072133
RBM38	-0,345063	-0,358212	-0,962452	20	3'-UTR-mediated mRNA stabilization;cell cycle;cell cycle arrest;cell differentiation;DNA damage response, signal transduction by p53 class mediator resulting in cell cycle arrest;DNA damage response, signal transduction by p53 class mediator resulting in transcription of p21 class mediator;mRNA processing;negative regulation of cell proliferation;regulation of myotube differentiation;regulation o…	mRNA 3'-UTR binding;mRNA binding;RNA binding	cytosol;nucleus;ribonucleoprotein complex		RNA-binding protein 38	Q9H0Z9	RNPC1, SEB4	ENSG00000132819
ATM	0,0131645	-0,306614	-0,316432	11	cell cycle arrest;cellular response to DNA damage stimulus;cellular response to gamma radiation;cellular response to nitrosative stress;cellular response to retinoic acid;cellular response to X-ray;DNA damage checkpoint;DNA damage induced protein phosphorylation;DNA damage response, signal transduction by p53 class mediator resulting in cell cycle arrest;DNA double-strand break processing;DNA rep…	1-phosphatidylinositol-3-kinase activity;ATP binding;DNA binding;DNA-dependent protein kinase activity;protein dimerization activity;protein N-terminus binding;protein serine/threonine kinase activity;protein-containing complex binding	cytoplasmic vesicle;DNA repair complex;nucleolus;nucleoplasm;nucleus	Apoptosis;Cell cycle;Cellular senescence;FoxO signaling pathway;Homologous recombination;Human immunodeficiency virus 1 infection;Human papillomavirus infection;Human T-cell leukemia virus 1 infection;MicroRNAs in cancer;NF-kappa B signaling pathway;p53 signaling pathway;Platinum drug resistance;Transcriptional misregulation in cancer	Serine-protein kinase ATM	Q13315		ENSG00000149311
PPP2R5C	-0,322272	-0,652651	-0,617946	14	DNA damage response, signal transduction by p53 class mediator resulting in cell cycle arrest;intrinsic apoptotic signaling pathway in response to DNA damage by p53 class mediator;negative regulation of cell proliferation;proteasome-mediated ubiquitin-dependent protein catabolic process;protein dephosphorylation;regulation of phosphatidylinositol 3-kinase signaling;regulation of protein autophosp…	protein phosphatase activator activity;protein phosphatase regulator activity	chromosome, centromeric region;cytosol;Golgi apparatus;nucleoplasm;nucleus;protein phosphatase type 2A complex	Adrenergic signaling in cardiomyocytes;AMPK signaling pathway;Dopaminergic synapse;Human papillomavirus infection;mRNA surveillance pathway;Oocyte meiosis;PI3K-Akt signaling pathway;Sphingolipid signaling pathway	Serine/threonine-protein phosphatase 2A 56 kDa regulatory subunit gamma isoform	Q13362	KIAA0044	ENSG00000078304
USP10	-1.86443	-1.41459	-2.54012	16	autophagy;cellular response to DNA damage stimulus;cellular response to interleukin-1;DNA damage response, signal transduction by p53 class mediator;negative regulation of I-kappaB kinase/NF-kappaB signaling;protein deubiquitination;regulation of autophagy;translesion synthesis;ubiquitin-dependent protein catabolic process	cysteine-type endopeptidase activity;ion channel binding;p53 binding;RNA binding;thiol-dependent ubiquitin-specific protease activity;thiol-dependent ubiquitinyl hydrolase activity	cytoplasm;cytosol;early endosome;nucleoplasm;nucleus;protein-containing complex		Ubiquitin carboxyl-terminal hydrolase 10	Q14694	KIAA0190	ENSG00000103194
